# Immune reprogramming of 3D tumor models via optoporation-mediated targeted gene delivery to macrophages

**DOI:** 10.64898/2026.03.16.712123

**Authors:** Ines Poljak, Izzah Nabilah Hussein, Chenlei Gu, Giulio Giustarini, Teng Xiang, Yusuke Toyama, Ciro Chiappini, Giulia Adriani

**Affiliations:** Centre for Craniofacial and Regenerative Biology, King’s College London, London, United Kingdom; Singapore Immunology Network (SIgN), Agency for Science, Technology and Research (A*STAR), Republic of Singapore; A*STAR Skin Research Labs (A*STAR SRL), Agency for Science, Technology and Research (A*STAR), Republic of Singapore; London Centre for Nanotechnology, King’s College London, London, United Kingdom; Mechanobiology Institute, National University of Singapore (NUS), Republic of Singapore; Department of Biomedical Engineering, National University of Singapore (NUS), Republic of Singapore; Lee Kong Chian School of Medicine, Nanyang Technological University, Republic of Singapore

## Abstract

The dynamics of the tumor microenvironment (TME) are a key determinant of cancer progression and therapeutic resistance through complex interactions between tumor, stromal and immune cell populations. Among these, tumor-associated macrophages (TAMs) play a central role in promoting tumor growth and immune suppression. However, the specific contributions of TAMs remain poorly understood due to the lack of tools enabling selective genetic manipulation in three-dimensional (3D) tumor models. Here, we present a gold nanoparticle-assisted optoporation approach that enables spatially selective plasmid-based gene delivery to TAMs within intact heterocellular 3D pancreatic ductal adenocarcinoma (PDAC) spheroids, thereby modulating the TME. In two-dimensional (2D) TAM cultures, conventional transfection of *IRF5*- and *IKBKB*-encoding plasmids validated their capacity to induce TAM repolarization, as evidenced by activation of interferon signaling. Extending this approach to 3D PDAC spheroids, nanoparticle-assisted optoporation achieved selective transfection of TAMs with *IRF5-* and *IKBKB-*encoding plasmids by transiently generating nanoscale membrane pores in illuminated cells. TAMs transfection elicited a robust interferon response, marked by transcriptional upregulation of *IFNA, IFNB1*, and *CXCL10*, and increased protein levels of IFNB1, IFNL1, and CXCL13, together with downregulation of pro-tumorigenic markers CEACAM5, IL19, and IL32. These coordinated changes indicate a shift towards an anti-tumorigenic TME. By enabling minimally invasive, TAM-specific gene delivery in complex multicellular 3D spheroids, this strategy allows precise modulation of the TME and opens new avenues for modeling its dynamics in cancer progression and therapeutic response.
