## Supplementary data file S1 for "Immune reprogramming of 3D tumor models via optoporation-mediated targeted gene delivery to macrophages"

Cluster	ID	Description	GeneRatio	BgRatio	pvalue	p.adjust	qvalue	geneID	Count
0	GO:0071222	cellular response to lipopolysaccharide	5/8	226/18870	1.2822622453074577e-8	6.10984562790553e-6	2.635094240105455e-6	CCL2/IL1B/CD14/CXCL3/NFKBIA	5
0	GO:0071219	cellular response to molecule of bacterial origin	5/8	239/18870	1.6971793410848694e-8	6.10984562790553e-6	2.635094240105455e-6	CCL2/IL1B/CD14/CXCL3/NFKBIA	5
0	GO:0071216	cellular response to biotic stimulus	5/8	265/18870	2.8461647007751017e-8	6.830795281860244e-6	2.946030128872474e-6	CCL2/IL1B/CD14/CXCL3/NFKBIA	5
0	GO:0030593	neutrophil chemotaxis	4/8	107/18870	6.721379406355936e-8	1.1224802611338623e-5	4.841106389393119e-6	CCL2/IL1B/CXCL3/CCL4	4
0	GO:0071347	cellular response to interleukin-1	4/8	111/18870	7.7950018134296e-8	1.1224802611338623e-5	4.841106389393119e-6	CCL2/IL1B/NFKBIA/CCL4	4
0	GO:0032496	response to lipopolysaccharide	5/8	348/18870	1.1092698936197339e-7	1.1880982300821133e-5	5.124107863658237e-6	CCL2/IL1B/CD14/CXCL3/NFKBIA	5
0	GO:1990266	neutrophil migration	4/8	129/18870	1.428540262426772e-7	1.1880982300821133e-5	5.124107863658237e-6	CCL2/IL1B/CXCL3/CCL4	4
0	GO:0071621	granulocyte chemotaxis	4/8	130/18870	1.4736395859463447e-7	1.1880982300821133e-5	5.124107863658237e-6	CCL2/IL1B/CXCL3/CCL4	4
0	GO:0002237	response to molecule of bacterial origin	5/8	369/18870	1.4851227876026417e-7	1.1880982300821133e-5	5.124107863658237e-6	CCL2/IL1B/CD14/CXCL3/NFKBIA	5
0	GO:0070555	response to interleukin-1	4/8	140/18870	1.985394131151718e-7	1.4294837744292369e-5	6.1651712493658615e-6	CCL2/IL1B/NFKBIA/CCL4	4
0	GO:0097530	granulocyte migration	4/8	156/18870	3.066109553789882e-7	2.0069080715715592e-5	8.655524577684357e-6	CCL2/IL1B/CXCL3/CCL4	4
0	GO:0030595	leukocyte chemotaxis	4/8	240/18870	1.716408641467562e-6	9.825808595485756e-5	4.2377390872343536e-5	CCL2/IL1B/CXCL3/CCL4	4
0	GO:0097529	myeloid leukocyte migration	4/8	242/18870	1.7741043297404836e-6	9.825808595485756e-5	4.2377390872343536e-5	CCL2/IL1B/CXCL3/CCL4	4
0	GO:0034612	response to tumor necrosis factor	4/8	259/18870	2.324696480076931e-6	1.1955581897538502e-4	5.15628166633605e-5	CCL2/CD14/NFKBIA/CCL4	4
0	GO:0060326	cell chemotaxis	4/8	325/18870	5.72592866330581e-6	2.686712664775871e-4	1.1587430352469035e-4	CCL2/IL1B/CXCL3/CCL4	4
0	GO:0070098	chemokine-mediated signaling pathway	3/8	91/18870	5.970472588390825e-6	2.686712664775871e-4	1.1587430352469035e-4	CCL2/CXCL3/CCL4	3
0	GO:0035747	natural killer cell chemotaxis	2/8	10/18870	7.0655029722727265e-6	2.9164479272248935e-4	1.2578247639347128e-4	CCL2/CCL4	2
0	GO:1990868	response to chemokine	3/8	99/18870	7.696182030176802e-6	2.9164479272248935e-4	1.2578247639347128e-4	CCL2/CXCL3/CCL4	3
0	GO:1990869	cellular response to chemokine	3/8	99/18870	7.696182030176802e-6	2.9164479272248935e-4	1.2578247639347128e-4	CCL2/CXCL3/CCL4	3
0	GO:0050900	leukocyte migration	4/8	396/18870	1.2509496583231668e-5	4.5034187699634007e-4	1.9422639431859696e-4	CCL2/IL1B/CXCL3/CCL4	4
0	GO:0006935	chemotaxis	4/8	468/18870	2.4158554551445927e-5	8.040122741019175e-4	3.467596796199791e-4	CCL2/IL1B/CXCL3/CCL4	4
0	GO:0042330	taxis	4/8	470/18870	2.45670417086697e-5	8.040122741019175e-4	3.467596796199791e-4	CCL2/IL1B/CXCL3/CCL4	4
0	GO:0045807	positive regulation of endocytosis	3/8	155/18870	2.9534821077355397e-5	9.245683119867776e-4	3.9875387724575933e-4	CCL2/IL1B/CD14	3
0	GO:1901623	regulation of lymphocyte chemotaxis	2/8	26/18870	5.085578373100262e-5	0.0015256735119300786	6.580024649406041e-4	CCL2/CCL4	2
0	GO:0048245	eosinophil chemotaxis	2/8	28/18870	5.912410385083757e-5	0.001702774190904122	7.34383605726193e-4	CCL2/CCL4	2
0	GO:0070498	interleukin-1-mediated signaling pathway	2/8	32/18870	7.751504344088981e-5	0.002067067825090395	8.914985502948339e-4	IL1B/NFKBIA	2
0	GO:0072677	eosinophil migration	2/8	32/18870	7.751504344088981e-5	0.002067067825090395	8.914985502948339e-4	CCL2/CCL4	2
0	GO:0006909	phagocytosis	3/8	237/18870	1.0456828206342693e-4	0.0026287945635407074	0.001133763737199574	CCL2/IL1B/CD14	3
0	GO:0071356	cellular response to tumor necrosis factor	3/8	238/18870	1.0588200325372293e-4	0.0026287945635407074	0.001133763737199574	CCL2/NFKBIA/CCL4	3
0	GO:0006959	humoral immune response	3/8	258/18870	1.3447412852913342e-4	0.0032273790846992024	0.0013919251900383984	CCL2/IL1B/CXCL3	3
0	GO:0006953	acute-phase response	2/8	48/18870	1.756869130224428e-4	0.0040804702379406066	0.0017598519301059636	IL1B/CD163	2
0	GO:0030100	regulation of endocytosis	3/8	291/18870	1.9193906839638908e-4	0.0043186290389187545	0.0018625666176623284	CCL2/IL1B/CD14	3
0	GO:0043087	regulation of GTPase activity	3/8	307/18870	2.2477138170971963e-4	0.00489063633876091	0.0021092656724188137	CCL2/STMN1/CCL4	3
0	GO:0034142	toll-like receptor 4 signaling pathway	2/8	55/18870	2.30946715997043e-4	0.00489063633876091	0.0021092656724188137	CD14/NFKBIA	2
0	GO:0070372	regulation of ERK1 and ERK2 cascade	3/8	313/18870	2.379677398644277e-4	0.0048953363629253704	0.002111292729624246	CCL2/IL1B/CCL4	3
0	GO:0031663	lipopolysaccharide-mediated signaling pathway	2/8	58/18870	2.569104412726985e-4	0.00513820882545397	0.002216040356007195	CD14/NFKBIA	2
0	GO:0070371	ERK1 and ERK2 cascade	3/8	336/18870	2.93214296052963e-4	0.00559781167528026	0.0024142608833445565	CCL2/IL1B/CCL4	3
0	GO:0032757	positive regulation of interleukin-8 production	2/8	63/18870	3.0321479907768076e-4	0.00559781167528026	0.0024142608833445565	IL1B/CD14	2
0	GO:0140895	cell surface toll-like receptor signaling pathway	2/8	63/18870	3.0321479907768076e-4	0.00559781167528026	0.0024142608833445565	CD14/NFKBIA	2
0	GO:0048247	lymphocyte chemotaxis	2/8	64/18870	3.129295135020371e-4	0.005632731243036667	0.0024293212232394984	CCL2/CCL4	2
0	GO:2000401	regulation of lymphocyte migration	2/8	69/18870	3.637669328145985e-4	0.00638810223479295	0.002755102572023275	CCL2/CCL4	2
0	GO:0002752	cell surface pattern recognition receptor signaling pathway	2/8	70/18870	3.7438650384679457e-4	0.006418054351659336	0.002768020517163017	CD14/NFKBIA	2
0	GO:0002548	monocyte chemotaxis	2/8	71/18870	3.8515654336154564e-4	0.006449132819077044	0.002781424242145801	CCL2/CCL4	2
0	GO:0050766	positive regulation of phagocytosis	2/8	72/18870	0.00039607695404801873	0.006481259248058488	0.0027952799388556346	CCL2/IL1B	2
0	GO:0032729	positive regulation of type II interferon production	2/8	77/18870	4.529311719059143e-4	0.007246898750494629	0.003125489958181163	IL1B/CD14	2
0	GO:0032370	positive regulation of lipid transport	2/8	86/18870	5.646972753568125e-4	0.00883873996210663	0.0038120296620196724	IL1B/NFKBIA	2
0	GO:0009615	response to virus	3/8	436/18870	6.292029167857859e-4	0.009480092118745625	0.0040886362208040344	IL1B/STMN1/CCL4	3
0	GO:0002220	innate immune response activating cell surface receptor signaling pathway	2/8	91/18870	6.320061412497084e-4	0.009480092118745625	0.0040886362208040344	CD14/NFKBIA	2
0	GO:0019915	lipid storage	2/8	94/18870	6.741734311386035e-4	0.009906221845301929	0.004272420240298346	IL1B/NFKBIA	2
0	GO:0050764	regulation of phagocytosis	2/8	100/18870	7.62505292028986e-4	0.010980076205217399	0.004735559182074754	CCL2/IL1B	2
0	GO:0043410	positive regulation of MAPK cascade	3/8	474/18870	8.027548889561086e-4	0.01110247291139447	0.004788347235177439	CCL2/IL1B/CCL4	3
0	GO:0032677	regulation of interleukin-8 production	2/8	103/18870	8.086646638408916e-4	0.01110247291139447	0.004788347235177439	IL1B/CD14	2
0	GO:0032637	interleukin-8 production	2/8	104/18870	8.243458047214686e-4	0.01110247291139447	0.004788347235177439	IL1B/CD14	2
0	GO:0031349	positive regulation of defense response	3/8	480/18870	8.326854683545853e-4	0.01110247291139447	0.004788347235177439	IL1B/CD14/NFKBIA	3
0	GO:0002526	acute inflammatory response	2/8	107/18870	8.722719337741514e-4	0.011418832587588891	0.004924788908389946	IL1B/CD163	2
0	GO:1905954	positive regulation of lipid localization	2/8	111/18870	9.382295063176365e-4	0.01206295079551247	0.00520258842788915	IL1B/NFKBIA	2
0	GO:1901222	regulation of non-canonical NF-kappaB signal transduction	2/8	113/18870	9.720877393302374e-4	0.012279003023118788	0.0052957688476901205	IL1B/NFKBIA	2
0	GO:0051928	positive regulation of calcium ion transport	2/8	118/18870	0.0010592922345995072	0.012926052477533773	0.005574832574374946	CCL2/CCL4	2
0	GO:0032609	type II interferon production	2/8	119/18870	0.0010771710397944811	0.012926052477533773	0.005574832574374946	IL1B/CD14	2
0	GO:0032649	regulation of type II interferon production	2/8	119/18870	0.0010771710397944811	0.012926052477533773	0.005574832574374946	IL1B/CD14	2
0	GO:0071346	cellular response to type II interferon	2/8	120/18870	0.0010951955908928648	0.012926898777751848	0.005575197572276015	CCL2/CCL4	2
0	GO:0072676	lymphocyte migration	2/8	124/18870	0.0011687493466334554	0.013571442249370964	0.005853180502287184	CCL2/CCL4	2
0	GO:0071675	regulation of mononuclear cell migration	2/8	125/18870	0.0011875011968199593	0.013571442249370964	0.005853180502287184	CCL2/CCL4	2
0	GO:0002688	regulation of leukocyte chemotaxis	2/8	126/18870	0.0012063982210073184	0.013571979986332331	0.005853412421005903	CCL2/CCL4	2
0	GO:0034341	response to type II interferon	2/8	143/18870	0.0015497671710050294	0.017166651740363404	0.0074037459991333375	CCL2/CCL4	2
0	GO:0038061	non-canonical NF-kappaB signal transduction	2/8	148/18870	0.0016586695331135197	0.01809457672487476	0.0078039475640907215	IL1B/NFKBIA	2
0	GO:0050729	positive regulation of inflammatory response	2/8	152/18870	0.0017483658907395917	0.01875331862938675	0.008088054087235515	IL1B/NFKBIA	2
0	GO:0032368	regulation of lipid transport	2/8	153/18870	0.001771146759442082	0.01875331862938675	0.008088054087235515	IL1B/NFKBIA	2
1	GO:0046890	regulation of lipid biosynthetic process	4/12	189/18870	4.5320465547475854e-6	0.0023957610454040145	0.0010012851142910126	APOE/PDK4/IL1B/APOC1	4
1	GO:0042304	regulation of fatty acid biosynthetic process	3/12	55/18870	5.059685417959904e-6	0.0023957610454040145	0.0010012851142910126	PDK4/IL1B/APOC1	3
1	GO:0030100	regulation of endocytosis	4/12	291/18870	2.4875126914826913e-5	0.003407335444916342	0.0014240628325332568	APOE/IL1B/APOC1/LGALS3	4
1	GO:0070486	leukocyte aggregation	2/12	13/18870	2.880444671085332e-5	0.003407335444916342	0.0014240628325332568	IL1B/S100A9	2
1	GO:0019217	regulation of fatty acid metabolic process	3/12	100/18870	3.068666855199582e-5	0.003407335444916342	0.0014240628325332568	PDK4/IL1B/APOC1	3
1	GO:0033700	phospholipid efflux	2/12	14/18870	3.3593314628685784e-5	0.003407335444916342	0.0014240628325332568	APOE/APOC1	2
1	GO:0030593	neutrophil chemotaxis	3/12	107/18870	3.7573148137258734e-5	0.003407335444916342	0.0014240628325332568	IL1B/S100A9/LGALS3	3
1	GO:0042159	lipoprotein catabolic process	2/12	15/18870	3.8747821934716144e-5	0.003407335444916342	0.0014240628325332568	APOE/CTSD	2
1	GO:0045833	negative regulation of lipid metabolic process	3/12	112/18870	4.306790980439816e-5	0.003407335444916342	0.0014240628325332568	APOE/IL1B/APOC1	3
1	GO:0062012	regulation of small molecule metabolic process	4/12	337/18870	4.416754913521603e-5	0.003407335444916342	0.0014240628325332568	APOE/PDK4/IL1B/APOC1	4
1	GO:0034375	high-density lipoprotein particle remodeling	2/12	16/18870	4.426757930385706e-5	0.003407335444916342	0.0014240628325332568	APOE/APOC1	2
1	GO:0051044	positive regulation of membrane protein ectodomain proteolysis	2/12	16/18870	4.426757930385706e-5	0.003407335444916342	0.0014240628325332568	APOE/IL1B	2
1	GO:0019216	regulation of lipid metabolic process	4/12	342/18870	4.677973795059582e-5	0.003407335444916342	0.0014240628325332568	APOE/PDK4/IL1B/APOC1	4
1	GO:0045862	positive regulation of proteolysis	4/12	350/18870	5.1192929443131766e-5	0.003407335444916342	0.0014240628325332568	APOE/CTSD/IL1B/S100A9	4
1	GO:0008286	insulin receptor signaling pathway	3/12	125/18870	5.9763001014902934e-5	0.003407335444916342	0.0014240628325332568	PDK4/CTSD/IL1B	3
1	GO:1990266	neutrophil migration	3/12	129/18870	6.564111713332076e-5	0.003407335444916342	0.0014240628325332568	IL1B/S100A9/LGALS3	3
1	GO:0071621	granulocyte chemotaxis	3/12	130/18870	6.716760015995311e-5	0.003407335444916342	0.0014240628325332568	IL1B/S100A9/LGALS3	3
1	GO:0045936	negative regulation of phosphate metabolic process	4/12	376/18870	6.76604669296004e-5	0.003407335444916342	0.0014240628325332568	APOE/IL1B/APOC1/LGALS3	4
1	GO:0010563	negative regulation of phosphorus metabolic process	4/12	377/18870	6.836259076389704e-5	0.003407335444916342	0.0014240628325332568	APOE/IL1B/APOC1/LGALS3	4
1	GO:0042157	lipoprotein metabolic process	3/12	135/18870	7.514985520627553e-5	0.0035583456440171466	0.001487176081976821	APOE/CTSD/APOC1	3
1	GO:0010565	regulation of cellular ketone metabolic process	3/12	144/18870	9.103799633950244e-5	0.004105380120643277	0.0017158038407846076	PDK4/IL1B/APOC1	3
1	GO:0051043	regulation of membrane protein ectodomain proteolysis	2/12	24/18870	1.0152801355560829e-4	0.0043001555834665875	0.0017972083581208659	APOE/IL1B	2
1	GO:0050727	regulation of inflammatory response	4/12	425/18870	1.0880204685719044e-4	0.0043001555834665875	0.0017972083581208659	APOE/ACP5/IL1B/S100A9	4
1	GO:0032368	regulation of lipid transport	3/12	153/18870	1.0897965575839293e-4	0.0043001555834665875	0.0017972083581208659	APOE/IL1B/APOC1	3
1	GO:0097530	granulocyte migration	3/12	156/18870	1.1543645522525174e-4	0.004372732923932536	0.0018275413543029325	IL1B/S100A9/LGALS3	3
1	GO:0034377	plasma lipoprotein particle assembly	2/12	27/18870	1.289803466392044e-4	0.004523866232123207	0.0018907060559976944	APOE/APOC1	2
1	GO:0050995	negative regulation of lipid catabolic process	2/12	27/18870	1.289803466392044e-4	0.004523866232123207	0.0018907060559976944	IL1B/APOC1	2
1	GO:0006633	fatty acid biosynthetic process	3/12	168/18870	1.437571816932425e-4	0.00486207325226788	0.0020320564028819244	PDK4/IL1B/APOC1	3
1	GO:0032770	positive regulation of monooxygenase activity	2/12	29/18870	1.490855452424768e-4	0.004868414184297432	0.0020347065339808086	APOE/IL1B	2
1	GO:0051051	negative regulation of transport	4/12	469/18870	1.5914077553407722e-4	0.004877907810371476	0.002038674303006364	APOE/IL1B/APOC1/LGALS3	4
1	GO:0065005	protein-lipid complex assembly	2/12	30/18870	1.5967808038174844e-4	0.004877907810371476	0.002038674303006364	APOE/APOC1	2
1	GO:0050999	regulation of nitric-oxide synthase activity	2/12	31/18870	1.7063005911403947e-4	0.004993158366225619	0.002086842156061616	APOE/IL1B	2
1	GO:0043086	negative regulation of catalytic activity	4/12	480/18870	1.7399601487375443e-4	0.004993158366225619	0.002086842156061616	APOE/IL1B/APOC1/LGALS3	4
1	GO:1905952	regulation of lipid localization	3/12	183/18870	1.850795247880283e-4	0.005093039869209808	0.0021285866623941396	APOE/IL1B/APOC1	3
1	GO:0034368	protein-lipid complex remodeling	2/12	33/18870	1.9361080812202013e-4	0.005093039869209808	0.0021285866623941396	APOE/APOC1	2
1	GO:0034369	plasma lipoprotein particle remodeling	2/12	33/18870	1.9361080812202013e-4	0.005093039869209808	0.0021285866623941396	APOE/APOC1	2
1	GO:0034367	protein-containing complex remodeling	2/12	35/18870	2.1802471656017893e-4	0.005580254231959174	0.0023322131842568213	APOE/APOC1	2
1	GO:0032869	cellular response to insulin stimulus	3/12	206/18870	2.6231421663489685e-4	0.006537146398769666	0.002732136993205574	PDK4/CTSD/IL1B	3
1	GO:0014002	astrocyte development	2/12	43/18870	3.2995058510599043e-4	0.007791113466424384	0.003256220378342209	IL1B/S100A9	2
1	GO:0042180	cellular ketone metabolic process	3/12	226/18870	3.4434156894863085e-4	0.007791113466424384	0.003256220378342209	PDK4/IL1B/APOC1	3
1	GO:0072330	monocarboxylic acid biosynthetic process	3/12	226/18870	3.4434156894863085e-4	0.007791113466424384	0.003256220378342209	PDK4/IL1B/APOC1	3
1	GO:0006509	membrane protein ectodomain proteolysis	2/12	44/18870	3.4554040716982485e-4	0.007791113466424384	0.003256220378342209	APOE/IL1B	2
1	GO:0032768	regulation of monooxygenase activity	2/12	46/18870	3.777819115191823e-4	0.008319987679271293	0.0034772582308742355	APOE/IL1B	2
1	GO:0051353	positive regulation of oxidoreductase activity	2/12	47/18870	3.944328320393479e-4	0.008470229263646656	0.0035400502452410864	APOE/IL1B	2
1	GO:0030595	leukocyte chemotaxis	3/12	240/18870	4.1063110946907005e-4	0.008470229263646656	0.0035400502452410864	IL1B/S100A9/LGALS3	3
1	GO:0006953	acute-phase response	2/12	48/18870	4.114366907367964e-4	0.008470229263646656	0.0035400502452410864	CD163/IL1B	2
1	GO:0097529	myeloid leukocyte migration	3/12	242/18870	4.207239649341909e-4	0.008477140314737846	0.003542938652077397	IL1B/S100A9/LGALS3	3
1	GO:0071827	plasma lipoprotein particle organization	2/12	50/18870	4.465017021490302e-4	0.008809106498648576	0.0036816807019305997	APOE/APOC1	2
1	GO:0043407	negative regulation of MAP kinase activity	2/12	51/18870	4.6456209529126583e-4	0.00897837355593528	0.0037524242283462073	APOE/IL1B	2
1	GO:0071825	protein-lipid complex organization	2/12	53/18870	5.017367595690905e-4	0.009502894226238574	0.003971642559957432	APOE/APOC1	2
1	GO:0034381	plasma lipoprotein particle clearance	2/12	55/18870	5.40314068522732e-4	0.010032890644922104	0.004193149427544835	APOE/APOC1	2
1	GO:0032868	response to insulin	3/12	269/18870	5.729765588477293e-4	0.010434784639015376	0.004361117128071786	PDK4/CTSD/IL1B	3
1	GO:0045428	regulation of nitric oxide biosynthetic process	2/12	58/18870	6.008033695763481e-4	0.010735109263939654	0.004486634894949491	ACP5/IL1B	2
1	GO:0033619	membrane protein proteolysis	2/12	59/18870	6.216645154053306e-4	0.010902153631274964	0.00455644946963751	APOE/IL1B	2
1	GO:0080164	regulation of nitric oxide metabolic process	2/12	60/18870	6.42874055092408e-4	0.011069122366772917	0.00462623243473197	ACP5/IL1B	2
1	GO:0050994	regulation of lipid catabolic process	2/12	61/18870	6.644316117175565e-4	0.01123601314815225	0.004695982819657919	IL1B/APOC1	2
1	GO:0045453	bone resorption	2/12	65/18870	7.541344787179942e-4	0.012529216690279659	0.005236464709103709	PDK4/ACP5	2
1	GO:0051055	negative regulation of lipid biosynthetic process	2/12	68/18870	8.250473781758254e-4	0.013471032191939769	0.005630087371943927	APOE/APOC1	2
1	GO:0046626	regulation of insulin receptor signaling pathway	2/12	69/18870	8.493755338020697e-4	0.013633197127297627	0.0056978626353180765	CTSD/IL1B	2
1	GO:0071375	cellular response to peptide hormone stimulus	3/12	310/18870	8.653761295940401e-4	0.013658519912092599	0.005708446047848405	PDK4/CTSD/IL1B	3
1	GO:1900076	regulation of cellular response to insulin stimulus	2/12	71/18870	8.990653814974323e-4	0.01395762157832899	0.00583345269099283	CTSD/IL1B	2
1	GO:0006809	nitric oxide biosynthetic process	2/12	73/18870	9.501307844281432e-4	0.01405896645083518	0.0058758087984372015	ACP5/IL1B	2
1	GO:0033344	cholesterol efflux	2/12	73/18870	9.501307844281432e-4	0.01405896645083518	0.0058758087984372015	APOE/APOC1	2
1	GO:0043112	receptor metabolic process	2/12	73/18870	9.501307844281432e-4	0.01405896645083518	0.0058758087984372015	APOE/CTSD	2
1	GO:0050709	negative regulation of protein secretion	2/12	74/18870	9.761783851125151e-4	0.014170635975705491	0.005922479994292519	APOE/IL1B	2
1	GO:0060326	cell chemotaxis	3/12	325/18870	9.922489822852519e-4	0.014170635975705491	0.005922479994292519	IL1B/S100A9/LGALS3	3
1	GO:0045806	negative regulation of endocytosis	2/12	75/18870	0.0010025687543529756	0.014170635975705491	0.005922479994292519	APOC1/LGALS3	2
1	GO:0042742	defense response to bacterium	3/12	330/18870	0.0010370313769050195	0.01438996915632717	0.006014148171821282	ACP5/IL1B/S100A9	3
1	GO:0016042	lipid catabolic process	3/12	334/18870	0.0010737710922815683	0.01438996915632717	0.006014148171821282	APOE/IL1B/APOC1	3
1	GO:0046394	carboxylic acid biosynthetic process	3/12	334/18870	0.0010737710922815683	0.01438996915632717	0.006014148171821282	PDK4/IL1B/APOC1	3
1	GO:0046209	nitric oxide metabolic process	2/12	78/18870	0.0010837927462095756	0.01438996915632717	0.006014148171821282	ACP5/IL1B	2
1	GO:0016053	organic acid biosynthetic process	3/12	337/18870	0.0011018637921195187	0.01438996915632717	0.006014148171821282	PDK4/IL1B/APOC1	3
1	GO:2001057	reactive nitrogen species metabolic process	2/12	79/18870	0.001111550463821307	0.01438996915632717	0.006014148171821282	ACP5/IL1B	2
1	GO:0032371	regulation of sterol transport	2/12	80/18870	0.0011396490884102827	0.01438996915632717	0.006014148171821282	APOE/APOC1	2
1	GO:0032374	regulation of cholesterol transport	2/12	80/18870	0.0011396490884102827	0.01438996915632717	0.006014148171821282	APOE/APOC1	2
1	GO:0051341	regulation of oxidoreductase activity	2/12	82/18870	0.001196867572758194	0.01486750641094958	0.006213730240112313	APOE/IL1B	2
1	GO:0032496	response to lipopolysaccharide	3/12	348/18870	0.0012088679975112118	0.01486750641094958	0.006213730240112313	ACP5/IL1B/S100A9	3
1	GO:0051235	maintenance of location	3/12	350/18870	0.0012290061064737594	0.014921394651675001	0.00623625230815295	APOE/IL1B/S100A9	3
1	GO:0032370	positive regulation of lipid transport	2/12	86/18870	0.0013153790968570343	0.015767898793969767	0.006590040511901997	APOE/IL1B	2
1	GO:0048708	astrocyte differentiation	2/12	87/18870	0.001345853683124712	0.01593154297398878	0.006658434011248575	IL1B/S100A9	2
1	GO:0046849	bone remodeling	2/12	89/18870	0.0014078163136176242	0.016421934067023997	0.006863388216752095	PDK4/ACP5	2
1	GO:0002237	response to molecule of bacterial origin	3/12	369/18870	0.0014310342560545771	0.016421934067023997	0.006863388216752095	ACP5/IL1B/S100A9	3
1	GO:0046889	positive regulation of lipid biosynthetic process	2/12	90/18870	0.0014393036193906987	0.016421934067023997	0.006863388216752095	APOE/IL1B	2
1	GO:0097006	regulation of plasma lipoprotein particle levels	2/12	91/18870	0.0014711277603262258	0.01657227232950316	0.0069262206367956295	APOE/APOC1	2
1	GO:1901653	cellular response to peptide	3/12	374/18870	0.0014874795649501252	0.01657227232950316	0.0069262206367956295	PDK4/CTSD/IL1B	3
1	GO:0019915	lipid storage	2/12	94/18870	0.0015686175098729984	0.01727303234708988	0.0072190964958659416	APOE/IL1B	2
1	GO:0002697	regulation of immune effector process	3/12	389/18870	0.0016652256190025905	0.01812607656546498	0.007575618061040217	ACP5/IL1B/LGALS3	3
1	GO:0098869	cellular oxidant detoxification	2/12	99/18870	0.0017378027829058089	0.01830220071574435	0.007649227443027706	APOE/S100A9	2
1	GO:2001237	negative regulation of extrinsic apoptotic signaling pathway	2/12	99/18870	0.0017378027829058089	0.01830220071574435	0.007649227443027706	IL1B/LGALS3	2
1	GO:0050900	leukocyte migration	3/12	396/18870	0.0017525640386216517	0.01830220071574435	0.007649227443027706	IL1B/S100A9/LGALS3	3
1	GO:0071901	negative regulation of protein serine/threonine kinase activity	2/12	100/18870	0.001772641887280372	0.01830220071574435	0.007649227443027706	APOE/IL1B	2
1	GO:2001233	regulation of apoptotic signaling pathway	3/12	398/18870	0.0017780385067037807	0.01830220071574435	0.007649227443027706	IL1B/S100A9/LGALS3	3
1	GO:0006631	fatty acid metabolic process	3/12	401/18870	0.0018166871495410104	0.01849895409263803	0.007731458610383927	PDK4/IL1B/APOC1	3
1	GO:0015914	phospholipid transport	2/12	103/18870	0.0018791567067222284	0.018931504268786706	0.007912238765146224	APOE/APOC1	2
1	GO:0006641	triglyceride metabolic process	2/12	106/18870	0.0019886601103047572	0.01982380131009058	0.008285165667308463	APOE/APOC1	2
1	GO:0002526	acute inflammatory response	2/12	107/18870	0.0020258236714889035	0.01998390642604158	0.008352080049120919	CD163/IL1B	2
2	GO:0071347	cellular response to interleukin-1	6/9	111/18870	2.9923894638632502e-12	2.340048560741062e-9	9.98513115836474e-10	CCL2/IL1B/CCL4/CCL3/NFKBIA/CCL3L1	6
2	GO:0070555	response to interleukin-1	6/9	140/18870	1.2349570437483036e-11	4.828682041055867e-9	2.0604283308853276e-9	CCL2/IL1B/CCL4/CCL3/NFKBIA/CCL3L1	6
2	GO:0048245	eosinophil chemotaxis	4/9	28/18870	4.860099348533363e-10	1.26686589685103e-7	5.405794713982723e-8	CCL2/CCL4/CCL3/CCL3L1	4
2	GO:0030593	neutrophil chemotaxis	5/9	107/18870	6.601563784758797e-10	1.2906057199203448e-7	5.507093999390891e-8	CCL2/IL1B/CCL4/CCL3/CCL3L1	5
2	GO:0072677	eosinophil migration	4/9	32/18870	8.528491662361623e-10	1.3338560959933578e-7	5.691646014670809e-8	CCL2/CCL4/CCL3/CCL3L1	4
2	GO:1990266	neutrophil migration	5/9	129/18870	1.7024924947682536e-9	1.9776531635664593e-7	8.438767705620779e-8	CCL2/IL1B/CCL4/CCL3/CCL3L1	5
2	GO:0071621	granulocyte chemotaxis	5/9	130/18870	1.7702777678983653e-9	1.9776531635664593e-7	8.438767705620779e-8	CCL2/IL1B/CCL4/CCL3/CCL3L1	5
2	GO:0097530	granulocyte migration	5/9	156/18870	4.442522880557663e-9	4.3425661157451155e-7	1.8529996751799727e-7	CCL2/IL1B/CCL4/CCL3/CCL3L1	5
2	GO:0035747	natural killer cell chemotaxis	3/9	10/18870	8.987520541029128e-9	7.809156736760865e-7	3.3322152181359455e-7	CCL2/CCL4/CCL3	3
2	GO:0048247	lymphocyte chemotaxis	4/9	64/18870	1.4966903242615296e-8	1.1704118335725162e-6	4.994219292535842e-7	CCL2/CCL4/CCL3/CCL3L1	4
2	GO:0002548	monocyte chemotaxis	4/9	71/18870	2.2853789927075946e-8	1.62469670208849e-6	6.932680772136914e-7	CCL2/CCL4/CCL3/CCL3L1	4
2	GO:0071356	cellular response to tumor necrosis factor	5/9	238/18870	3.700808773798253e-8	2.246792354337891e-6	9.587201188923295e-7	CCL2/CCL4/CCL3/NFKBIA/CCL3L1	5
2	GO:0030595	leukocyte chemotaxis	5/9	240/18870	3.8589319534823003e-8	2.246792354337891e-6	9.587201188923295e-7	CCL2/IL1B/CCL4/CCL3/CCL3L1	5
2	GO:0097529	myeloid leukocyte migration	5/9	242/18870	4.022390404185483e-8	2.246792354337891e-6	9.587201188923295e-7	CCL2/IL1B/CCL4/CCL3/CCL3L1	5
2	GO:0034612	response to tumor necrosis factor	5/9	259/18870	5.646518827955235e-8	2.943718482307329e-6	1.2561027848854803e-6	CCL2/CCL4/CCL3/NFKBIA/CCL3L1	5
2	GO:0070098	chemokine-mediated signaling pathway	4/9	91/18870	6.259701731062094e-8	3.0594292210565986e-6	1.3054772689122921e-6	CCL2/CCL4/CCL3/CCL3L1	4
2	GO:1990868	response to chemokine	4/9	99/18870	8.801611993814544e-8	3.8238114328683186e-6	1.6316438608416435e-6	CCL2/CCL4/CCL3/CCL3L1	4
2	GO:1990869	cellular response to chemokine	4/9	99/18870	8.801611993814544e-8	3.8238114328683186e-6	1.6316438608416435e-6	CCL2/CCL4/CCL3/CCL3L1	4
2	GO:0070372	regulation of ERK1 and ERK2 cascade	5/9	313/18870	1.4512289747548024e-7	5.972952938201344e-6	2.5486957617577417e-6	CCL2/IL1B/CCL4/CCL3/CCL3L1	5
2	GO:0060326	cell chemotaxis	5/9	325/18870	1.7499092469822133e-7	6.8421451557004544e-6	2.9195854278597983e-6	CCL2/IL1B/CCL4/CCL3/CCL3L1	5
2	GO:0071346	cellular response to type II interferon	4/9	120/18870	1.912110490699925e-7	6.895374948233964e-6	2.942298907780545e-6	CCL2/CCL4/CCL3/CCL3L1	4
2	GO:1901623	regulation of lymphocyte chemotaxis	3/9	26/18870	1.9398753051297598e-7	6.895374948233964e-6	2.942298907780545e-6	CCL2/CCL4/CCL3	3
2	GO:0070371	ERK1 and ERK2 cascade	5/9	336/18870	2.064815273312217e-7	7.020371929261538e-6	2.9956358885124616e-6	CCL2/IL1B/CCL4/CCL3/CCL3L1	5
2	GO:0072676	lymphocyte migration	4/9	124/18870	2.1818204770216255e-7	7.109098387628797e-6	3.0334960141046285e-6	CCL2/CCL4/CCL3/CCL3L1	4
2	GO:0034341	response to type II interferon	4/9	143/18870	3.8686625050920537e-7	1.2101176315927944e-5	5.163646375217605e-6	CCL2/CCL4/CCL3/CCL3L1	4
2	GO:0050900	leukocyte migration	5/9	396/18870	4.666195298894472e-7	1.403447970667491e-5	5.988598824896953e-6	CCL2/IL1B/CCL4/CCL3/CCL3L1	5
2	GO:0006935	chemotaxis	5/9	468/18870	1.0660883023913442e-6	3.040781807803047e-5	1.2975203029661678e-5	CCL2/IL1B/CCL4/CCL3/CCL3L1	5
2	GO:0042330	taxis	5/9	470/18870	1.0887709797760272e-6	3.040781807803047e-5	1.2975203029661678e-5	CCL2/IL1B/CCL4/CCL3/CCL3L1	5
2	GO:0043410	positive regulation of MAPK cascade	5/9	474/18870	1.1352841535002508e-6	3.061352441507573e-5	1.3062979189095444e-5	CCL2/IL1B/CCL4/CCL3/CCL3L1	5
2	GO:0071674	mononuclear cell migration	4/9	207/18870	1.6977804399731015e-6	4.4255476801965513e-5	1.8884084191981516e-5	CCL2/CCL4/CCL3/CCL3L1	4
2	GO:0070374	positive regulation of ERK1 and ERK2 cascade	4/9	218/18870	2.086641803652096e-6	5.2637222272772234e-5	2.2460626545253463e-5	CCL2/CCL4/CCL3/CCL3L1	4
2	GO:0043547	positive regulation of GTPase activity	4/9	239/18870	3.0083295193557666e-6	7.351605262925655e-5	3.136975189591375e-5	CCL2/CCL4/CCL3/CCL3L1	4
2	GO:2000401	regulation of lymphocyte migration	3/9	69/18870	3.869208861975066e-6	9.168852515346975e-5	3.9124057711199236e-05	CCL2/CCL4/CCL3	3
2	GO:0043087	regulation of GTPase activity	4/9	307/18870	8.117112264222941e-6	1.8669358207712764e-4	7.966329993060905e-5	CCL2/CCL4/CCL3/CCL3L1	4
2	GO:0043922	negative regulation by host of viral transcription	2/9	14/18870	1.83469510114477e-5	4.099233054557743e-4	1.7491679610914047e-4	CCL4/CCL3	2
2	GO:0051928	positive regulation of calcium ion transport	3/9	118/18870	1.9481701864531367e-5	4.2318585716843136e-4	1.8057600851042232e-4	CCL2/CCL4/CCL3	3
2	GO:0090280	positive regulation of calcium ion import	2/9	15/18870	2.1164322389805145e-5	4.4731081375209796e-4	1.9087027589098805e-4	CCL2/CCL3	2
2	GO:0071675	regulation of mononuclear cell migration	3/9	125/18870	2.3153166902292595e-5	4.7546007107103754e-4	2.028817371510552e-4	CCL2/CCL4/CCL3	3
2	GO:0002688	regulation of leukocyte chemotaxis	3/9	126/18870	2.3712203032954557e-5	4.7546007107103754e-4	2.028817371510552e-4	CCL2/CCL4/CCL3	3
2	GO:0050727	regulation of inflammatory response	4/9	425/18870	2.9226001497517108e-5	5.713683292764594e-4	2.4380638091349799e-4	IL1B/CCL3/IER3/NFKBIA	4
2	GO:0150078	positive regulation of neuroinflammatory response	2/9	18/18870	3.0816561265334533e-05	5.877695343778441e-4	2.5080487602339015e-4	IL1B/CCL3	2
2	GO:0140131	positive regulation of lymphocyte chemotaxis	2/9	20/18870	3.825000159658796e-5	7.121786011555188e-4	3.0389099012828033e-4	CCL4/CCL3	2
2	GO:0050729	positive regulation of inflammatory response	3/9	152/18870	4.154112782041959e-5	7.554688826876307e-4	3.2236321956115077e-4	IL1B/CCL3/NFKBIA	3
2	GO:0070498	interleukin-1-mediated signaling pathway	2/9	32/18870	9.955661617139786e-5	0.001769392587409844	7.550107015869169e-4	IL1B/NFKBIA	2
2	GO:0090279	regulation of calcium ion import	2/9	33/18870	1.059534045860191e-4	0.0018412347196948206	7.856661813746913e-4	CCL2/CCL3	2
2	GO:0043270	positive regulation of monoatomic ion transport	3/9	214/18870	1.1487941983173646e-4	0.0019529501371395197	8.333358372233515e-4	CCL2/CCL4/CCL3	3
2	GO:0071222	cellular response to lipopolysaccharide	3/9	226/18870	1.350211162464295e-4	0.0022465215511639977	9.586045655121647e-4	CCL2/IL1B/NFKBIA	3
2	GO:0002685	regulation of leukocyte migration	3/9	230/18870	1.4221455189973494e-4	0.0023169120746998487	9.88640634917017e-4	CCL2/CCL4/CCL3	3
2	GO:0050920	regulation of chemotaxis	3/9	232/18870	1.4590333971449117e-4	0.0023284981970761653	9.935845046078133e-4	CCL2/CCL4/CCL3	3
2	GO:0071219	cellular response to molecule of bacterial origin	3/9	239/18870	1.5930558845400015e-4	0.0024696679697185056	0.001053822515009781	CCL2/IL1B/NFKBIA	3
2	GO:0048246	macrophage chemotaxis	2/9	41/18870	1.6422344555672928e-4	0.0024696679697185056	0.001053822515009781	CCL2/CCL3	2
2	GO:0150077	regulation of neuroinflammatory response	2/9	41/18870	1.6422344555672928e-4	0.0024696679697185056	0.001053822515009781	IL1B/CCL3	2
2	GO:0050850	positive regulation of calcium-mediated signaling	2/9	42/18870	1.723919546300621e-4	0.00249649089853164	0.0010652680237374207	CCL4/CCL3	2
2	GO:2000403	positive regulation of lymphocyte migration	2/9	42/18870	1.723919546300621e-4	0.00249649089853164	0.0010652680237374207	CCL4/CCL3	2
2	GO:0051924	regulation of calcium ion transport	3/9	251/18870	1.8410678205088918e-4	0.0026176637011599154	0.0011169732040216627	CCL2/CCL4/CCL3	3
2	GO:0071216	cellular response to biotic stimulus	3/9	265/18870	2.160738193486127e-4	0.003017316548760984	0.0012875075325847786	CCL2/IL1B/NFKBIA	3
2	GO:0006953	acute-phase response	2/9	48/18870	2.2551640123065798e-4	0.003040583202799561	0.0012974355569894478	IL1B/CD163	2
2	GO:0070509	calcium ion import	2/9	48/18870	2.2551640123065798e-4	0.003040583202799561	0.0012974355569894478	CCL2/CCL3	2
2	GO:0019083	viral transcription	2/9	51/18870	2.5471633679813077e-4	0.0033760707690870893	0.0014405901652989734	CCL4/CCL3	2
2	GO:0061900	glial cell activation	2/9	57/18870	3.1837183670150394e-4	0.004149446271676268	0.001770594249725908	IL1B/CCL3	2
2	GO:0008347	glial cell migration	2/9	60/18870	3.528194998205722e-4	0.0045230303091752045	0.0019300048566543813	CCL2/CCL3	2
2	GO:1905517	macrophage migration	2/9	61/18870	3.646892155404864e-4	0.004599789783107425	0.001962758596372397	CCL2/CCL3	2
2	GO:0006913	nucleocytoplasmic transport	3/9	330/18870	4.1171262815032435e-4	0.005030613675211776	0.002146593801375869	IL1B/IER3/NFKBIA	3
2	GO:0051169	nuclear transport	3/9	330/18870	4.1171262815032435e-4	0.005030613675211776	0.002146593801375869	IL1B/IER3/NFKBIA	3
2	GO:0042063	gliogenesis	3/9	338/18870	4.416318402263898e-4	0.005313170754723644	0.002267162645372722	CCL2/IL1B/CCL3	3
2	GO:0032496	response to lipopolysaccharide	3/9	348/18870	4.809656501934336e-4	0.005698714218958562	0.0024316764132586675	CCL2/IL1B/NFKBIA	3
2	GO:0051235	maintenance of location	3/9	350/18870	4.890946078264628e-4	0.005708537064481998	0.0024358678818694217	IL1B/CCL3/NFKBIA	3
2	GO:0050766	positive regulation of phagocytosis	2/9	72/18870	5.079843244878709e-4	0.005833323229242396	0.002489114906003284	CCL2/IL1B	2
2	GO:0071677	positive regulation of mononuclear cell migration	2/9	73/18870	5.221644834360201e-4	0.005833323229242396	0.002489114906003284	CCL4/CCL3	2
2	GO:0072678	T cell migration	2/9	73/18870	5.221644834360201e-4	0.005833323229242396	0.002489114906003284	CCL2/CCL3	2
2	GO:0002237	response to molecule of bacterial origin	3/9	369/18870	5.707863379307647e-4	0.006286688961434621	0.0026825688528399174	CCL2/IL1B/NFKBIA	3
2	GO:0019233	sensory perception of pain	2/9	78/18870	5.95936269458299e-4	0.006472530037727637	0.0027618683833081988	CCL2/CCL3	2
2	GO:0002696	positive regulation of leukocyte activation	3/9	380/18870	6.218665574556799e-4	0.006661639012744407	0.0028425623462646076	CCL2/IL1B/CCL3	3
2	GO:0150076	neuroinflammatory response	2/9	82/18870	6.583902021222762e-4	0.006957582946751622	0.002968843443424773	IL1B/CCL3	2
2	GO:0050848	regulation of calcium-mediated signaling	2/9	83/18870	6.744797727399021e-4	0.0070325757637680454	0.0030008433397691087	CCL4/CCL3	2
2	GO:0050867	positive regulation of cell activation	3/9	396/18870	7.012885197470589e-4	0.007215889768976315	0.003079064553460078	CCL2/IL1B/CCL3	3
2	GO:0010959	regulation of metal ion transport	3/9	398/18870	7.116519531790526e-4	0.00722742632968856	0.0030839872748839323	CCL2/CCL4/CCL3	3
2	GO:0032370	positive regulation of lipid transport	2/9	86/18870	7.238887849779566e-4	0.007257449100676436	0.003096798175951582	IL1B/NFKBIA	2
2	GO:0051851	modulation by host of symbiont process	2/9	87/18870	7.407380752283619e-4	0.0073323693016275815	0.00312876708657416	CCL4/CCL3	2
2	GO:0019915	lipid storage	2/9	94/18870	8.63982998217661e-4	0.008445433807577637	0.0036037185583552437	IL1B/NFKBIA	2
2	GO:0045638	negative regulation of myeloid cell differentiation	2/9	95/18870	8.823448178596183e-4	0.008509351831630589	0.0036309927724147216	CCL3/NFKBIA	2
2	GO:0002690	positive regulation of leukocyte chemotaxis	2/9	96/18870	9.008950572277407e-4	0.008509351831630589	0.0036309927724147216	CCL4/CCL3	2
2	GO:0016032	viral process	3/9	432/18870	9.031664987536304e-4	0.008509351831630589	0.0036309927724147216	CCL2/CCL4/CCL3	3
2	GO:0050764	regulation of phagocytosis	2/9	100/18870	9.769773445183635e-4	0.00905546321327636	0.00386402185840437	CCL2/IL1B	2
2	GO:0006816	calcium ion transport	3/9	445/18870	9.842894797039523e-4	0.00905546321327636	0.00386402185840437	CCL2/CCL4/CCL3	3
2	GO:0019080	viral gene expression	2/9	102/18870	0.0010161452807814766	0.009239832669431567	0.003942693439507076	CCL4/CCL3	2
2	GO:0002526	acute inflammatory response	2/9	107/18870	0.00111734242237975	0.010043238785068558	0.004285511771256875	IL1B/CD163	2
2	GO:0046822	regulation of nucleocytoplasmic transport	2/9	109/18870	0.0011591292005538113	0.010300443577648642	0.004395262638463615	IL1B/IER3	2
2	GO:1905954	positive regulation of lipid localization	2/9	111/18870	0.001201661651114798	0.010558420350244629	0.004505342914292028	IL1B/NFKBIA	2
2	GO:0031349	positive regulation of defense response	3/9	480/18870	0.0012254934895856043	0.010648176765066028	0.004543642528639024	IL1B/CCL3/NFKBIA	3
2	GO:1901222	regulation of non-canonical NF-kappaB signal transduction	2/9	113/18870	0.0012449386346808154	0.010698263871652722	0.004565015005133817	IL1B/NFKBIA	2
2	GO:0051702	biological process involved in interaction with symbiont	2/9	121/18870	0.0014254691498999754	0.012116487774149792	0.005170179868630346	CCL4/CCL3	2
2	GO:0008360	regulation of cell shape	2/9	140/18870	0.0019014752035050589	0.015988748485386624	0.0068224973345908735	CCL2/CCL3	2
2	GO:0050921	positive regulation of chemotaxis	2/9	145/18870	0.002037701385836937	0.016951941316217925	0.007233497640652956	CCL4/CCL3	2
2	GO:0038061	non-canonical NF-kappaB signal transduction	2/9	148/18870	0.0021216142107686013	0.017464234871800485	0.007452096452228772	IL1B/NFKBIA	2
2	GO:0002687	positive regulation of leukocyte migration	2/9	149/18870	0.0021499471650436594	0.017513111281918143	0.007472952317092545	CCL4/CCL3	2
2	GO:0032368	regulation of lipid transport	2/9	153/18870	0.0022650853180461493	0.018260790914557616	0.007791991815742044	IL1B/NFKBIA	2
2	GO:0045807	positive regulation of endocytosis	2/9	155/18870	0.0023237362416572	0.018542466744652354	0.007912184625191542	CCL2/IL1B	2
3	GO:0030100	regulation of endocytosis	4/11	291/18870	1.6787039480430464e-5	0.005711497960105817	0.002855506164902832	APOE/APOC1/CD63/LGALS3	4
3	GO:0033700	phospholipid efflux	2/11	14/18870	2.800630205788123e-5	0.005711497960105817	0.002855506164902832	APOE/APOC1	2
3	GO:0042159	lipoprotein catabolic process	2/11	15/18870	3.230468780217834e-5	0.005711497960105817	0.002855506164902832	APOE/CTSD	2
3	GO:0034375	high-density lipoprotein particle remodeling	2/11	16/18870	3.690790281166925e-5	0.005711497960105817	0.002855506164902832	APOE/APOC1	2
3	GO:0042157	lipoprotein metabolic process	3/11	135/18870	5.665895577138572e-5	0.006327969463790016	0.0031637157084504126	APOE/CTSD/APOC1	3
3	GO:0008203	cholesterol metabolic process	3/11	140/18870	6.31404483307701e-5	0.006327969463790016	0.0031637157084504126	APOE/APOC1/CYP27A1	3
3	GO:1902652	secondary alcohol metabolic process	3/11	150/18870	7.752459868626027e-5	0.006327969463790016	0.0031637157084504126	APOE/APOC1/CYP27A1	3
3	GO:0016125	sterol metabolic process	3/11	154/18870	8.383044292007712e-5	0.006327969463790016	0.0031637157084504126	APOE/APOC1/CYP27A1	3
3	GO:0006706	steroid catabolic process	2/11	25/18870	9.200601805187423e-5	0.006327969463790016	0.0031637157084504126	APOE/CYP27A1	2
3	GO:0034377	plasma lipoprotein particle assembly	2/11	27/18870	1.0757858891144614e-4	0.006659114653618516	0.0033292742252594917	APOE/APOC1	2
3	GO:0065005	protein-lipid complex assembly	2/11	30/18870	1.3319674253356933e-4	0.00749534396620722	0.0037473533306095104	APOE/APOC1	2
3	GO:0034368	protein-lipid complex remodeling	2/11	33/18870	1.6151910132999666e-4	0.007690794132559071	0.003845070104535953	APOE/APOC1	2
3	GO:0034369	plasma lipoprotein particle remodeling	2/11	33/18870	1.6151910132999666e-4	0.007690794132559071	0.003845070104535953	APOE/APOC1	2
3	GO:0034367	protein-containing complex remodeling	2/11	35/18870	1.818991542174068e-4	0.007945395625287071	0.003972360026926961	APOE/APOC1	2
3	GO:0046164	alcohol catabolic process	2/11	36/18870	1.9253785844799043e-4	0.007945395625287071	0.003972360026926961	APOE/CYP27A1	2
3	GO:0071827	plasma lipoprotein particle organization	2/11	50/18870	3.7271589075479493e-4	0.01399437811248264	0.006996594107762768	APOE/APOC1	2
3	GO:0006898	receptor-mediated endocytosis	3/11	258/18870	3.843367171441112e-4	0.01399437811248264	0.006996594107762768	APOE/APOC1/CD63	3
3	GO:0071825	protein-lipid complex organization	2/11	53/18870	4.1886749611101513e-4	0.014404387782928798	0.007201581512084121	APOE/APOC1	2
3	GO:0034381	plasma lipoprotein particle clearance	2/11	55/18870	4.5110500467193757e-4	0.014696526204838389	0.00734763830324375	APOE/APOC1	2
3	GO:1901616	organic hydroxy compound catabolic process	2/11	57/18870	4.8451567004559684e-4	0.014995759987911222	0.007497242473337131	APOE/CYP27A1	2
3	GO:0033059	cellular pigmentation	2/11	63/18870	5.917638501079263e-4	0.017442943962705064	0.008720730422643125	APOE/CD63	2
3	GO:0051055	negative regulation of lipid biosynthetic process	2/11	68/18870	6.891428939996212e-4	0.019203419183165187	0.009600893189100528	APOE/APOC1	2
3	GO:0008202	steroid metabolic process	3/11	327/18870	7.673245195961961e-4	0.019203419183165187	0.009600893189100528	APOE/APOC1/CYP27A1	3
3	GO:0033344	cholesterol efflux	2/11	73/18870	7.937619921576965e-4	0.019203419183165187	0.009600893189100528	APOE/APOC1	2
3	GO:0043112	receptor metabolic process	2/11	73/18870	7.937619921576965e-4	0.019203419183165187	0.009600893189100528	APOE/CTSD	2
3	GO:0016042	lipid catabolic process	3/11	334/18870	8.159914830195925e-4	0.019203419183165187	0.009600893189100528	APOE/APOC1/CYP27A1	3
3	GO:0045806	negative regulation of endocytosis	2/11	75/18870	8.376289466000969e-4	0.019203419183165187	0.009600893189100528	APOC1/LGALS3	2
4	GO:0071222	cellular response to lipopolysaccharide	4/5	226/18870	9.925596869112997e-8	4.1748947183577774e-5	1.0332602843053397e-5	CD14/TNFAIP3/IL1B/MRC1	4
4	GO:0071219	cellular response to molecule of bacterial origin	4/5	239/18870	1.2425281899874337e-7	4.1748947183577774e-5	1.0332602843053397e-5	CD14/TNFAIP3/IL1B/MRC1	4
4	GO:0071216	cellular response to biotic stimulus	4/5	265/18870	1.8805893843790337e-7	4.2125202210090354e-5	1.0425723604627627e-5	CD14/TNFAIP3/IL1B/MRC1	4
4	GO:0032496	response to lipopolysaccharide	4/5	348/18870	5.603284372479543e-7	9.413517745765632e-5	2.329786660136231e-5	CD14/TNFAIP3/IL1B/MRC1	4
4	GO:0002237	response to molecule of bacterial origin	4/5	369/18870	7.083818875042484e-7	9.520652568057098e-5	2.3563018573825527e-5	CD14/TNFAIP3/IL1B/MRC1	4
4	GO:0002822	regulation of adaptive immune response based on somatic recombination of immune receptors built from immunoglobulin superfamily domains	3/5	193/18870	1.0376754691841215e-5	0.001162196525486216	2.876363581247214e-4	TNFAIP3/IL1B/HLA-DRA	3
4	GO:0002819	regulation of adaptive immune response	3/5	208/18870	1.2988194763066989e-5	0.001246866697254431	3.085916951224939e-4	TNFAIP3/IL1B/HLA-DRA	3
4	GO:0031664	regulation of lipopolysaccharide-mediated signaling pathway	2/5	28/18870	2.117403565477143e-5	0.0017786189950008	4.40197057033406e-4	CD14/TNFAIP3	2
4	GO:0034143	regulation of toll-like receptor 4 signaling pathway	2/5	31/18870	2.6039136716863456e-5	0.0019442555415258049	4.8119106447537145e-4	CD14/TNFAIP3	2
4	GO:0050691	regulation of defense response to virus by host	2/5	44/18870	5.290122428168922e-5	0.003554962271729516	8.798308880533576e-4	TNFAIP3/IL1B	2
4	GO:0002460	adaptive immune response based on somatic recombination of immune receptors built from immunoglobulin superfamily domains	3/5	380/18870	7.862465570408353e-5	0.004308452276477543	0.0010663149431131764	TNFAIP3/IL1B/HLA-DRA	3
4	GO:0034142	toll-like receptor 4 signaling pathway	2/5	55/18870	8.29457229844319e-5	0.004308452276477543	0.0010663149431131764	CD14/TNFAIP3	2
4	GO:0031663	lipopolysaccharide-mediated signaling pathway	2/5	58/18870	9.230008197142877e-5	0.004308452276477543	0.0010663149431131764	CD14/TNFAIP3	2
4	GO:0032623	interleukin-2 production	2/5	63/18870	1.0899358437517594e-4	0.004308452276477543	0.0010663149431131764	TNFAIP3/IL1B	2
4	GO:0032663	regulation of interleukin-2 production	2/5	63/18870	1.0899358437517594e-4	0.004308452276477543	0.0010663149431131764	TNFAIP3/IL1B	2
4	GO:0032757	positive regulation of interleukin-8 production	2/5	63/18870	1.0899358437517594e-4	0.004308452276477543	0.0010663149431131764	CD14/IL1B	2
4	GO:0140895	cell surface toll-like receptor signaling pathway	2/5	63/18870	1.0899358437517594e-4	0.004308452276477543	0.0010663149431131764	CD14/TNFAIP3	2
4	GO:0002711	positive regulation of T cell mediated immunity	2/5	69/18870	1.3084285431506234e-4	0.0047633082791182155	0.001178888953791789	IL1B/HLA-DRA	2
4	GO:0002752	cell surface pattern recognition receptor signaling pathway	2/5	70/18870	1.3467687098697335e-4	0.0047633082791182155	0.001178888953791789	CD14/TNFAIP3	2
4	GO:0031349	positive regulation of defense response	3/5	480/18870	1.5744917938315784e-4	0.005217678477518243	0.001291342730964728	CD14/TNFAIP3/IL1B	3
4	GO:0032729	positive regulation of type II interferon production	2/5	77/18870	1.6305245242244509e-4	0.005217678477518243	0.001291342730964728	CD14/IL1B	2
4	GO:0002220	innate immune response activating cell surface receptor signaling pathway	2/5	91/18870	2.2785627949259597e-4	0.006959973628137477	0.0017225498641067064	CD14/TNFAIP3	2
4	GO:0050688	regulation of defense response to virus	2/5	97/18870	0.00025890663015600723	0.007249339370591347	0.0017941660722954778	TNFAIP3/IL1B	2
4	GO:0002709	regulation of T cell mediated immunity	2/5	99/18870	2.696926849178329e-4	0.007249339370591347	0.0017941660722954778	IL1B/HLA-DRA	2
4	GO:2001237	negative regulation of extrinsic apoptotic signaling pathway	2/5	99/18870	2.696926849178329e-4	0.007249339370591347	0.0017941660722954778	TNFAIP3/IL1B	2
4	GO:0032677	regulation of interleukin-8 production	2/5	103/18870	2.9191785691142777e-4	0.007407184761726312	0.0018332318175951713	CD14/IL1B	2
4	GO:0032637	interleukin-8 production	2/5	104/18870	2.9761010203364647e-4	0.007407184761726312	0.0018332318175951713	CD14/IL1B	2
4	GO:0032609	type II interferon production	2/5	119/18870	3.8950542819939543e-4	0.009025780956896335	0.0022338242343195817	CD14/IL1B	2
4	GO:0032649	regulation of type II interferon production	2/5	119/18870	3.8950542819939543e-4	0.009025780956896335	0.0022338242343195817	CD14/IL1B	2
4	GO:0002824	positive regulation of adaptive immune response based on somatic recombination of immune receptors built from immunoglobulin superfamily domains	2/5	124/18870	4.228442489582507e-4	0.009461606671633052	0.0023416883679793585	IL1B/HLA-DRA	2
4	GO:0002456	T cell mediated immunity	2/5	129/18870	4.575329403534069e-4	0.009461606671633052	0.0023416883679793585	IL1B/HLA-DRA	2
4	GO:0002708	positive regulation of lymphocyte mediated immunity	2/5	129/18870	4.575329403534069e-4	0.009461606671633052	0.0023416883679793585	IL1B/HLA-DRA	2
4	GO:0002821	positive regulation of adaptive immune response	2/5	130/18870	4.646324704819803e-4	0.009461606671633052	0.0023416883679793585	IL1B/HLA-DRA	2
4	GO:0062207	regulation of pattern recognition receptor signaling pathway	2/5	145/18870	5.775824020764107e-4	0.011415746299863177	0.002825325681983681	CD14/TNFAIP3	2
4	GO:0002705	positive regulation of leukocyte mediated immunity	2/5	151/18870	6.261442159384829e-4	0.012021968946018872	0.0029753619885197085	IL1B/HLA-DRA	2
4	GO:0045807	positive regulation of endocytosis	2/5	155/18870	6.595894495745032e-4	0.012312336392057394	0.003047226112069342	CD14/IL1B	2
4	GO:2001236	regulation of extrinsic apoptotic signaling pathway	2/5	158/18870	6.852346942576263e-4	0.012445343636246617	0.0030801445716274523	TNFAIP3/IL1B	2
4	GO:0032635	interleukin-6 production	2/5	177/18870	8.587959651537434e-4	0.014797715091879885	0.0036623417677271643	TNFAIP3/IL1B	2
4	GO:0032675	regulation of interleukin-6 production	2/5	177/18870	8.587959651537434e-4	0.014797715091879885	0.0036623417677271643	TNFAIP3/IL1B	2
4	GO:0032640	tumor necrosis factor production	2/5	186/18870	9.477033755202468e-4	0.015256678533470775	0.0037759323438101224	CD14/TNFAIP3	2
4	GO:0032680	regulation of tumor necrosis factor production	2/5	186/18870	9.477033755202468e-4	0.015256678533470775	0.0037759323438101224	CD14/TNFAIP3	2
4	GO:0002706	regulation of lymphocyte mediated immunity	2/5	188/18870	9.680430798117533e-4	0.015256678533470775	0.0037759323438101224	IL1B/HLA-DRA	2
4	GO:0071706	tumor necrosis factor superfamily cytokine production	2/5	191/18870	9.989491896915388e-4	0.015256678533470775	0.0037759323438101224	CD14/TNFAIP3	2
4	GO:1903555	regulation of tumor necrosis factor superfamily cytokine production	2/5	191/18870	9.989491896915388e-4	0.015256678533470775	0.0037759323438101224	CD14/TNFAIP3	2
4	GO:0045732	positive regulation of protein catabolic process	2/5	210/18870	0.0012057095494161884	0.01800526260461508	0.004456189679713632	TNFAIP3/IL1B	2
