## Supplementary data file S3 for "Immune reprogramming of 3D tumor models via optoporation-mediated targeted gene delivery to macrophages"

SampleID	Index	OlinkID	UniProt	Assay	MissingFreq	Panel	Panel_Version	PlateID	QC_Warning	PlateLOD	NPX	Normalization	Olink NPX Signature Version
B01_A1_IP01_ST	1	OID06238	Q14005	IL16	25%	Olink Target 48 Immune Surveillance	v.935001	SIGN-T48ISU-20251104-VC01	Pass	-1.74810	-0.35229	Calibrator Normalized	1.17.0
B01_A1_IP01_ST	1	OID06239	Q9Y258	CCL26	0%	Olink Target 48 Immune Surveillance	v.935001	SIGN-T48ISU-20251104-VC01	Pass	-0.45268	1.87904	Calibrator Normalized	1.17.0
B01_A1_IP01_ST	1	OID06240	Q9GZX6	IL22	63%	Olink Target 48 Immune Surveillance	v.935001	SIGN-T48ISU-20251104-VC01	Pass	1.10460	-0.44080	Calibrator Normalized	1.17.0
B01_A1_IP01_ST	1	OID06241	P05783	KRT18	0%	Olink Target 48 Immune Surveillance	v.935001	SIGN-T48ISU-20251104-VC01	Pass	0.46029	11.26596	Calibrator Normalized	1.17.0
B01_A1_IP01_ST	1	OID06242	P01574	IFNB1	63%	Olink Target 48 Immune Surveillance	v.935001	SIGN-T48ISU-20251104-VC01	Pass	1.14449	-0.09372	Calibrator Normalized	1.17.0
B01_A1_IP01_ST	1	OID06243	O15444	CCL25	63%	Olink Target 48 Immune Surveillance	v.935001	SIGN-T48ISU-20251104-VC01	Pass	0.22964	-0.26489	Calibrator Normalized	1.17.0
B01_A1_IP01_ST	1	OID06245	Q9NP99	TREM1	0%	Olink Target 48 Immune Surveillance	v.935001	SIGN-T48ISU-20251104-VC01	Pass	0.47281	9.76523	Calibrator Normalized	1.17.0
B01_A1_IP01_ST	1	OID06246	P33681	CD80	25%	Olink Target 48 Immune Surveillance	v.935001	SIGN-T48ISU-20251104-VC01	Pass	0.33443	5.38514	Calibrator Normalized	1.17.0
B01_A1_IP01_ST	1	OID06247	P17948	FLT1	13%	Olink Target 48 Immune Surveillance	v.935001	SIGN-T48ISU-20251104-VC01	Pass	0.31222	11.94845	Calibrator Normalized	1.17.0
B01_A1_IP01_ST	1	OID06248	P06731	CEACAM5	38%	Olink Target 48 Immune Surveillance	v.935001	SIGN-T48ISU-20251104-VC01	Pass	-2.44119	-2.66722	Calibrator Normalized	1.17.0
B01_A1_IP01_ST	1	OID06249	P18510	IL1RN	25%	Olink Target 48 Immune Surveillance	v.935001	SIGN-T48ISU-20251104-VC01	Pass	-0.99688	6.25285	Calibrator Normalized	1.17.0
B01_A1_IP01_ST	1	OID06251	P01583	IL1A	13%	Olink Target 48 Immune Surveillance	v.935001	SIGN-T48ISU-20251104-VC01	Pass	-1.07414	0.79678	Calibrator Normalized	1.17.0
B01_A1_IP01_ST	1	OID06252	Q9GZV9	FGF23	63%	Olink Target 48 Immune Surveillance	v.935001	SIGN-T48ISU-20251104-VC01	Pass	-0.00592	-0.84249	Calibrator Normalized	1.17.0
B01_A1_IP01_ST	1	OID06253	P15018	LIF	0%	Olink Target 48 Immune Surveillance	v.935001	SIGN-T48ISU-20251104-VC01	Pass	-0.57837	9.78494	Calibrator Normalized	1.17.0
B01_A1_IP01_ST	1	OID06254	Q8IU54	IFNL1	13%	Olink Target 48 Immune Surveillance	v.935001	SIGN-T48ISU-20251104-VC01	Pass	0.36505	0.09622	Calibrator Normalized	1.17.0
B01_A1_IP01_ST	1	OID06255	Q9UHD0	IL19	0%	Olink Target 48 Immune Surveillance	v.935001	SIGN-T48ISU-20251104-VC01	Pass	0.27636	3.76819	Calibrator Normalized	1.17.0
B01_A1_IP01_ST	1	OID06256	P43489	TNFRSF4	13%	Olink Target 48 Immune Surveillance	v.935001	SIGN-T48ISU-20251104-VC01	Pass	0.31557	0.46232	Calibrator Normalized	1.17.0
B01_A1_IP01_ST	1	OID06258	Q9NSA1	FGF21	0%	Olink Target 48 Immune Surveillance	v.935001	SIGN-T48ISU-20251104-VC01	Pass	-0.02454	3.66624	Calibrator Normalized	1.17.0
B01_A1_IP01_ST	1	OID06259	Q92583	CCL17	0%	Olink Target 48 Immune Surveillance	v.935001	SIGN-T48ISU-20251104-VC01	Pass	-1.66041	-1.03446	Calibrator Normalized	1.17.0
B01_A1_IP01_ST	1	OID06260	P48023	FASLG	63%	Olink Target 48 Immune Surveillance	v.935001	SIGN-T48ISU-20251104-VC01	Pass	2.05017	1.54617	Calibrator Normalized	1.17.0
B01_A1_IP01_ST	1	OID06261	P78556	CCL20	0%	Olink Target 48 Immune Surveillance	v.935001	SIGN-T48ISU-20251104-VC01	Pass	0.60392	9.25015	Calibrator Normalized	1.17.0
B01_A1_IP01_ST	1	OID06262	Q8TAD2	IL17D	25%	Olink Target 48 Immune Surveillance	v.935001	SIGN-T48ISU-20251104-VC01	Pass	-0.40994	1.04341	Calibrator Normalized	1.17.0
B01_A1_IP01_ST	1	OID06263	O43927	CXCL13	25%	Olink Target 48 Immune Surveillance	v.935001	SIGN-T48ISU-20251104-VC01	Pass	-1.57415	-1.84298	Calibrator Normalized	1.17.0
B01_A1_IP01_ST	1	OID06264	P18627	LAG3	13%	Olink Target 48 Immune Surveillance	v.935001	SIGN-T48ISU-20251104-VC01	Pass	0.08914	-0.37514	Calibrator Normalized	1.17.0
B01_A1_IP01_ST	1	OID06265	P15514	AREG	0%	Olink Target 48 Immune Surveillance	v.935001	SIGN-T48ISU-20251104-VC01	Pass	0.94302	13.99369	Calibrator Normalized	1.17.0
B01_A1_IP01_ST	1	OID06266	P10144	GZMB	25%	Olink Target 48 Immune Surveillance	v.935001	SIGN-T48ISU-20251104-VC01	Pass	1.03255	3.44261	Calibrator Normalized	1.17.0
B01_A1_IP01_ST	1	OID06268	P05113	IL5	63%	Olink Target 48 Immune Surveillance	v.935001	SIGN-T48ISU-20251104-VC01	Pass	0.18454	-1.15809	Calibrator Normalized	1.17.0
B01_A1_IP01_ST	1	OID06269	O43557	TNFSF14	0%	Olink Target 48 Immune Surveillance	v.935001	SIGN-T48ISU-20251104-VC01	Pass	-0.20001	2.01361	Calibrator Normalized	1.17.0
B01_A1_IP01_ST	1	OID06270	P35968	KDR	0%	Olink Target 48 Immune Surveillance	v.935001	SIGN-T48ISU-20251104-VC01	Pass	0.61098	4.78598	Calibrator Normalized	1.17.0
B01_A1_IP01_ST	1	OID06271	Q15116	PDCD1	63%	Olink Target 48 Immune Surveillance	v.935001	SIGN-T48ISU-20251104-VC01	Pass	-3.03932	-3.30815	Calibrator Normalized	1.17.0
B01_A1_IP01_ST	1	OID06272	P12544	GZMA	0%	Olink Target 48 Immune Surveillance	v.935001	SIGN-T48ISU-20251104-VC01	Pass	-5.13700	0.26377	Calibrator Normalized	1.17.0
B01_A1_IP01_ST	1	OID06273	Q9NYY1	IL20	25%	Olink Target 48 Immune Surveillance	v.935001	SIGN-T48ISU-20251104-VC01	Pass	-8.26598	-7.06819	Calibrator Normalized	1.17.0
B01_A1_IP01_ST	1	OID06274	P49763	PGF	0%	Olink Target 48 Immune Surveillance	v.935001	SIGN-T48ISU-20251104-VC01	Pass	2.95282	12.08340	Calibrator Normalized	1.17.0
B01_A1_IP01_ST	1	OID06275	Q9H293	IL25	50%	Olink Target 48 Immune Surveillance	v.935001	SIGN-T48ISU-20251104-VC01	Pass	-2.16462	-2.45322	Calibrator Normalized	1.17.0
B01_A1_IP01_ST	1	OID06276	P24001	IL32	0%	Olink Target 48 Immune Surveillance	v.935001	SIGN-T48ISU-20251104-VC01	Pass	1.41889	3.28406	Calibrator Normalized	1.17.0
B01_A1_IP01_ST	1	OID06277	P01588	EPO	0%	Olink Target 48 Immune Surveillance	v.935001	SIGN-T48ISU-20251104-VC01	Pass	-3.33816	-1.77364	Calibrator Normalized	1.17.0
B01_A1_IP01_ST	1	OID06278	Q07011	TNFRSF9	0%	Olink Target 48 Immune Surveillance	v.935001	SIGN-T48ISU-20251104-VC01	Pass	-0.19962	0.15869	Calibrator Normalized	1.17.0
B01_A1_IP01_ST	1	OID06279	P01563	IFNA2	63%	Olink Target 48 Immune Surveillance	v.935001	SIGN-T48ISU-20251104-VC01	Pass	1.25900	0.99017	Calibrator Normalized	1.17.0
B01_A1_IP01_ST	1	OID06280	P24394	IL4R	0%	Olink Target 48 Immune Surveillance	v.935001	SIGN-T48ISU-20251104-VC01	Pass	0.89229	3.98745	Calibrator Normalized	1.17.0
B01_A1_IP01_ST	1	OID06281	P09341	CXCL1	0%	Olink Target 48 Immune Surveillance	v.935001	SIGN-T48ISU-20251104-VC01	Pass	2.69454	14.27224	Calibrator Normalized	1.17.0
B01_A1_IP01_ST	1	OID06282	Q6EBC2	IL31	63%	Olink Target 48 Immune Surveillance	v.935001	SIGN-T48ISU-20251104-VC01	Pass	1.17090	0.67368	Calibrator Normalized	1.17.0
B01_A1_IP01_ST	1	OID06283	P09038	FGF2	0%	Olink Target 48 Immune Surveillance	v.935001	SIGN-T48ISU-20251104-VC01	Pass	-6.40813	6.80808	Calibrator Normalized	1.17.0
B01_A1_IP01_ST	1	OID06284	P10747	CD28	38%	Olink Target 48 Immune Surveillance	v.935001	SIGN-T48ISU-20251104-VC01	Pass	0.59389	0.48727	Calibrator Normalized	1.17.0
B01_A1_IP01_ST	1	OID06285	Q96D42	HAVCR1	13%	Olink Target 48 Immune Surveillance	v.935001	SIGN-T48ISU-20251104-VC01	Pass	2.15011	1.28584	Calibrator Normalized	1.17.0
B01_A2_IP02_SA	7	OID06238	Q14005	IL16	25%	Olink Target 48 Immune Surveillance	v.935001	SIGN-T48ISU-20251104-VC01	Pass	-1.74810	-1.19204	Calibrator Normalized	1.17.0
B01_A2_IP02_SA	7	OID06239	Q9Y258	CCL26	0%	Olink Target 48 Immune Surveillance	v.935001	SIGN-T48ISU-20251104-VC01	Pass	-0.45268	3.29252	Calibrator Normalized	1.17.0
B01_A2_IP02_SA	7	OID06240	Q9GZX6	IL22	63%	Olink Target 48 Immune Surveillance	v.935001	SIGN-T48ISU-20251104-VC01	Pass	1.10460	0.32699	Calibrator Normalized	1.17.0
B01_A2_IP02_SA	7	OID06241	P05783	KRT18	0%	Olink Target 48 Immune Surveillance	v.935001	SIGN-T48ISU-20251104-VC01	Pass	0.46029	14.79163	Calibrator Normalized	1.17.0
B01_A2_IP02_SA	7	OID06242	P01574	IFNB1	63%	Olink Target 48 Immune Surveillance	v.935001	SIGN-T48ISU-20251104-VC01	Pass	1.14449	-0.08685	Calibrator Normalized	1.17.0
B01_A2_IP02_SA	7	OID06243	O15444	CCL25	63%	Olink Target 48 Immune Surveillance	v.935001	SIGN-T48ISU-20251104-VC01	Pass	0.22964	-0.16939	Calibrator Normalized	1.17.0
B01_A2_IP02_SA	7	OID06245	Q9NP99	TREM1	0%	Olink Target 48 Immune Surveillance	v.935001	SIGN-T48ISU-20251104-VC01	Pass	0.47281	8.03982	Calibrator Normalized	1.17.0
B01_A2_IP02_SA	7	OID06246	P33681	CD80	25%	Olink Target 48 Immune Surveillance	v.935001	SIGN-T48ISU-20251104-VC01	Pass	0.33443	0.41362	Calibrator Normalized	1.17.0
B01_A2_IP02_SA	7	OID06247	P17948	FLT1	13%	Olink Target 48 Immune Surveillance	v.935001	SIGN-T48ISU-20251104-VC01	Pass	0.31222	7.98490	Calibrator Normalized	1.17.0
B01_A2_IP02_SA	7	OID06248	P06731	CEACAM5	38%	Olink Target 48 Immune Surveillance	v.935001	SIGN-T48ISU-20251104-VC01	Pass	-2.44119	-2.26305	Calibrator Normalized	1.17.0
B01_A2_IP02_SA	7	OID06249	P18510	IL1RN	25%	Olink Target 48 Immune Surveillance	v.935001	SIGN-T48ISU-20251104-VC01	Pass	-0.99688	-1.14704	Calibrator Normalized	1.17.0
B01_A2_IP02_SA	7	OID06251	P01583	IL1A	13%	Olink Target 48 Immune Surveillance	v.935001	SIGN-T48ISU-20251104-VC01	Pass	-1.07414	-0.38100	Calibrator Normalized	1.17.0
B01_A2_IP02_SA	7	OID06252	Q9GZV9	FGF23	63%	Olink Target 48 Immune Surveillance	v.935001	SIGN-T48ISU-20251104-VC01	Pass	-0.00592	-1.05709	Calibrator Normalized	1.17.0
B01_A2_IP02_SA	7	OID06253	P15018	LIF	0%	Olink Target 48 Immune Surveillance	v.935001	SIGN-T48ISU-20251104-VC01	Pass	-0.57837	10.08429	Calibrator Normalized	1.17.0
B01_A2_IP02_SA	7	OID06254	Q8IU54	IFNL1	13%	Olink Target 48 Immune Surveillance	v.935001	SIGN-T48ISU-20251104-VC01	Pass	0.36505	6.33753	Calibrator Normalized	1.17.0
B01_A2_IP02_SA	7	OID06255	Q9UHD0	IL19	0%	Olink Target 48 Immune Surveillance	v.935001	SIGN-T48ISU-20251104-VC01	Pass	0.27636	4.84736	Calibrator Normalized	1.17.0
B01_A2_IP02_SA	7	OID06256	P43489	TNFRSF4	13%	Olink Target 48 Immune Surveillance	v.935001	SIGN-T48ISU-20251104-VC01	Pass	0.31557	0.84901	Calibrator Normalized	1.17.0
B01_A2_IP02_SA	7	OID06258	Q9NSA1	FGF21	0%	Olink Target 48 Immune Surveillance	v.935001	SIGN-T48ISU-20251104-VC01	Pass	-0.02454	3.35111	Calibrator Normalized	1.17.0
B01_A2_IP02_SA	7	OID06259	Q92583	CCL17	0%	Olink Target 48 Immune Surveillance	v.935001	SIGN-T48ISU-20251104-VC01	Pass	-1.66041	0.03571	Calibrator Normalized	1.17.0
B01_A2_IP02_SA	7	OID06260	P48023	FASLG	63%	Olink Target 48 Immune Surveillance	v.935001	SIGN-T48ISU-20251104-VC01	Pass	2.05017	1.81334	Calibrator Normalized	1.17.0
B01_A2_IP02_SA	7	OID06261	P78556	CCL20	0%	Olink Target 48 Immune Surveillance	v.935001	SIGN-T48ISU-20251104-VC01	Pass	0.60392	7.24334	Calibrator Normalized	1.17.0
B01_A2_IP02_SA	7	OID06262	Q8TAD2	IL17D	25%	Olink Target 48 Immune Surveillance	v.935001	SIGN-T48ISU-20251104-VC01	Pass	-0.40994	-0.76625	Calibrator Normalized	1.17.0
B01_A2_IP02_SA	7	OID06263	O43927	CXCL13	25%	Olink Target 48 Immune Surveillance	v.935001	SIGN-T48ISU-20251104-VC01	Pass	-1.57415	0.28531	Calibrator Normalized	1.17.0
B01_A2_IP02_SA	7	OID06264	P18627	LAG3	13%	Olink Target 48 Immune Surveillance	v.935001	SIGN-T48ISU-20251104-VC01	Pass	0.08914	1.19674	Calibrator Normalized	1.17.0
B01_A2_IP02_SA	7	OID06265	P15514	AREG	0%	Olink Target 48 Immune Surveillance	v.935001	SIGN-T48ISU-20251104-VC01	Pass	0.94302	11.78724	Calibrator Normalized	1.17.0
B01_A2_IP02_SA	7	OID06266	P10144	GZMB	25%	Olink Target 48 Immune Surveillance	v.935001	SIGN-T48ISU-20251104-VC01	Pass	1.03255	0.77059	Calibrator Normalized	1.17.0
B01_A2_IP02_SA	7	OID06268	P05113	IL5	63%	Olink Target 48 Immune Surveillance	v.935001	SIGN-T48ISU-20251104-VC01	Pass	0.18454	0.09026	Calibrator Normalized	1.17.0
B01_A2_IP02_SA	7	OID06269	O43557	TNFSF14	0%	Olink Target 48 Immune Surveillance	v.935001	SIGN-T48ISU-20251104-VC01	Pass	-0.20001	0.43759	Calibrator Normalized	1.17.0
B01_A2_IP02_SA	7	OID06270	P35968	KDR	0%	Olink Target 48 Immune Surveillance	v.935001	SIGN-T48ISU-20251104-VC01	Pass	0.61098	2.37563	Calibrator Normalized	1.17.0
B01_A2_IP02_SA	7	OID06271	Q15116	PDCD1	63%	Olink Target 48 Immune Surveillance	v.935001	SIGN-T48ISU-20251104-VC01	Pass	-3.03932	-3.30128	Calibrator Normalized	1.17.0
B01_A2_IP02_SA	7	OID06272	P12544	GZMA	0%	Olink Target 48 Immune Surveillance	v.935001	SIGN-T48ISU-20251104-VC01	Pass	-5.13700	2.18183	Calibrator Normalized	1.17.0
B01_A2_IP02_SA	7	OID06273	Q9NYY1	IL20	25%	Olink Target 48 Immune Surveillance	v.935001	SIGN-T48ISU-20251104-VC01	Pass	-8.26598	-8.46398	Calibrator Normalized	1.17.0
B01_A2_IP02_SA	7	OID06274	P49763	PGF	0%	Olink Target 48 Immune Surveillance	v.935001	SIGN-T48ISU-20251104-VC01	Pass	2.95282	13.86984	Calibrator Normalized	1.17.0
B01_A2_IP02_SA	7	OID06275	Q9H293	IL25	50%	Olink Target 48 Immune Surveillance	v.935001	SIGN-T48ISU-20251104-VC01	Pass	-2.16462	-2.44635	Calibrator Normalized	1.17.0
B01_A2_IP02_SA	7	OID06276	P24001	IL32	0%	Olink Target 48 Immune Surveillance	v.935001	SIGN-T48ISU-20251104-VC01	Pass	1.41889	3.22119	Calibrator Normalized	1.17.0
B01_A2_IP02_SA	7	OID06277	P01588	EPO	0%	Olink Target 48 Immune Surveillance	v.935001	SIGN-T48ISU-20251104-VC01	Pass	-3.33816	-2.51175	Calibrator Normalized	1.17.0
B01_A2_IP02_SA	7	OID06278	Q07011	TNFRSF9	0%	Olink Target 48 Immune Surveillance	v.935001	SIGN-T48ISU-20251104-VC01	Pass	-0.19962	0.81449	Calibrator Normalized	1.17.0
B01_A2_IP02_SA	7	OID06279	P01563	IFNA2	63%	Olink Target 48 Immune Surveillance	v.935001	SIGN-T48ISU-20251104-VC01	Pass	1.25900	No Data	Calibrator Normalized	1.17.0
B01_A2_IP02_SA	7	OID06280	P24394	IL4R	0%	Olink Target 48 Immune Surveillance	v.935001	SIGN-T48ISU-20251104-VC01	Pass	0.89229	2.06793	Calibrator Normalized	1.17.0
B01_A2_IP02_SA	7	OID06281	P09341	CXCL1	0%	Olink Target 48 Immune Surveillance	v.935001	SIGN-T48ISU-20251104-VC01	Pass	2.69454	14.92585	Calibrator Normalized	1.17.0
B01_A2_IP02_SA	7	OID06282	Q6EBC2	IL31	63%	Olink Target 48 Immune Surveillance	v.935001	SIGN-T48ISU-20251104-VC01	Pass	1.17090	0.49374	Calibrator Normalized	1.17.0
B01_A2_IP02_SA	7	OID06283	P09038	FGF2	0%	Olink Target 48 Immune Surveillance	v.935001	SIGN-T48ISU-20251104-VC01	Pass	-6.40813	6.41272	Calibrator Normalized	1.17.0
B01_A2_IP02_SA	7	OID06284	P10747	CD28	38%	Olink Target 48 Immune Surveillance	v.935001	SIGN-T48ISU-20251104-VC01	Pass	0.59389	0.26496	Calibrator Normalized	1.17.0
B01_A2_IP02_SA	7	OID06285	Q96D42	HAVCR1	13%	Olink Target 48 Immune Surveillance	v.935001	SIGN-T48ISU-20251104-VC01	Pass	2.15011	5.48209	Calibrator Normalized	1.17.0
B01_A3_IP03_STA	13	OID06238	Q14005	IL16	25%	Olink Target 48 Immune Surveillance	v.935001	SIGN-T48ISU-20251104-VC01	Pass	-1.74810	-1.52103	Calibrator Normalized	1.17.0
B01_A3_IP03_STA	13	OID06239	Q9Y258	CCL26	0%	Olink Target 48 Immune Surveillance	v.935001	SIGN-T48ISU-20251104-VC01	Pass	-0.45268	3.19757	Calibrator Normalized	1.17.0
B01_A3_IP03_STA	13	OID06240	Q9GZX6	IL22	63%	Olink Target 48 Immune Surveillance	v.935001	SIGN-T48ISU-20251104-VC01	Pass	1.10460	0.07697	Calibrator Normalized	1.17.0
B01_A3_IP03_STA	13	OID06241	P05783	KRT18	0%	Olink Target 48 Immune Surveillance	v.935001	SIGN-T48ISU-20251104-VC01	Pass	0.46029	14.71755	Calibrator Normalized	1.17.0
B01_A3_IP03_STA	13	OID06242	P01574	IFNB1	63%	Olink Target 48 Immune Surveillance	v.935001	SIGN-T48ISU-20251104-VC01	Pass	1.14449	0.04703	Calibrator Normalized	1.17.0
B01_A3_IP03_STA	13	OID06243	O15444	CCL25	63%	Olink Target 48 Immune Surveillance	v.935001	SIGN-T48ISU-20251104-VC01	Pass	0.22964	-0.93480	Calibrator Normalized	1.17.0
B01_A3_IP03_STA	13	OID06245	Q9NP99	TREM1	0%	Olink Target 48 Immune Surveillance	v.935001	SIGN-T48ISU-20251104-VC01	Pass	0.47281	6.64500	Calibrator Normalized	1.17.0
B01_A3_IP03_STA	13	OID06246	P33681	CD80	25%	Olink Target 48 Immune Surveillance	v.935001	SIGN-T48ISU-20251104-VC01	Pass	0.33443	1.66291	Calibrator Normalized	1.17.0
B01_A3_IP03_STA	13	OID06247	P17948	FLT1	13%	Olink Target 48 Immune Surveillance	v.935001	SIGN-T48ISU-20251104-VC01	Pass	0.31222	7.52046	Calibrator Normalized	1.17.0
B01_A3_IP03_STA	13	OID06248	P06731	CEACAM5	38%	Olink Target 48 Immune Surveillance	v.935001	SIGN-T48ISU-20251104-VC01	Pass	-2.44119	5.12626	Calibrator Normalized	1.17.0
B01_A3_IP03_STA	13	OID06249	P18510	IL1RN	25%	Olink Target 48 Immune Surveillance	v.935001	SIGN-T48ISU-20251104-VC01	Pass	-0.99688	-0.23563	Calibrator Normalized	1.17.0
B01_A3_IP03_STA	13	OID06251	P01583	IL1A	13%	Olink Target 48 Immune Surveillance	v.935001	SIGN-T48ISU-20251104-VC01	Pass	-1.07414	0.57556	Calibrator Normalized	1.17.0
B01_A3_IP03_STA	13	OID06252	Q9GZV9	FGF23	63%	Olink Target 48 Immune Surveillance	v.935001	SIGN-T48ISU-20251104-VC01	Pass	-0.00592	-0.62134	Calibrator Normalized	1.17.0
B01_A3_IP03_STA	13	OID06253	P15018	LIF	0%	Olink Target 48 Immune Surveillance	v.935001	SIGN-T48ISU-20251104-VC01	Pass	-0.57837	10.50543	Calibrator Normalized	1.17.0
B01_A3_IP03_STA	13	OID06254	Q8IU54	IFNL1	13%	Olink Target 48 Immune Surveillance	v.935001	SIGN-T48ISU-20251104-VC01	Pass	0.36505	6.56552	Calibrator Normalized	1.17.0
B01_A3_IP03_STA	13	OID06255	Q9UHD0	IL19	0%	Olink Target 48 Immune Surveillance	v.935001	SIGN-T48ISU-20251104-VC01	Pass	0.27636	4.11769	Calibrator Normalized	1.17.0
B01_A3_IP03_STA	13	OID06256	P43489	TNFRSF4	13%	Olink Target 48 Immune Surveillance	v.935001	SIGN-T48ISU-20251104-VC01	Pass	0.31557	0.51626	Calibrator Normalized	1.17.0
B01_A3_IP03_STA	13	OID06258	Q9NSA1	FGF21	0%	Olink Target 48 Immune Surveillance	v.935001	SIGN-T48ISU-20251104-VC01	Pass	-0.02454	3.54894	Calibrator Normalized	1.17.0
B01_A3_IP03_STA	13	OID06259	Q92583	CCL17	0%	Olink Target 48 Immune Surveillance	v.935001	SIGN-T48ISU-20251104-VC01	Pass	-1.66041	-0.76095	Calibrator Normalized	1.17.0
B01_A3_IP03_STA	13	OID06260	P48023	FASLG	63%	Olink Target 48 Immune Surveillance	v.935001	SIGN-T48ISU-20251104-VC01	Pass	2.05017	1.71835	Calibrator Normalized	1.17.0
B01_A3_IP03_STA	13	OID06261	P78556	CCL20	0%	Olink Target 48 Immune Surveillance	v.935001	SIGN-T48ISU-20251104-VC01	Pass	0.60392	7.09295	Calibrator Normalized	1.17.0
B01_A3_IP03_STA	13	OID06262	Q8TAD2	IL17D	25%	Olink Target 48 Immune Surveillance	v.935001	SIGN-T48ISU-20251104-VC01	Pass	-0.40994	-0.11997	Calibrator Normalized	1.17.0
B01_A3_IP03_STA	13	OID06263	O43927	CXCL13	25%	Olink Target 48 Immune Surveillance	v.935001	SIGN-T48ISU-20251104-VC01	Pass	-1.57415	-1.82180	Calibrator Normalized	1.17.0
B01_A3_IP03_STA	13	OID06264	P18627	LAG3	13%	Olink Target 48 Immune Surveillance	v.935001	SIGN-T48ISU-20251104-VC01	Pass	0.08914	1.64495	Calibrator Normalized	1.17.0
B01_A3_IP03_STA	13	OID06265	P15514	AREG	0%	Olink Target 48 Immune Surveillance	v.935001	SIGN-T48ISU-20251104-VC01	Pass	0.94302	11.71192	Calibrator Normalized	1.17.0
B01_A3_IP03_STA	13	OID06266	P10144	GZMB	25%	Olink Target 48 Immune Surveillance	v.935001	SIGN-T48ISU-20251104-VC01	Pass	1.03255	1.67429	Calibrator Normalized	1.17.0
B01_A3_IP03_STA	13	OID06268	P05113	IL5	63%	Olink Target 48 Immune Surveillance	v.935001	SIGN-T48ISU-20251104-VC01	Pass	0.18454	-0.76263	Calibrator Normalized	1.17.0
B01_A3_IP03_STA	13	OID06269	O43557	TNFSF14	0%	Olink Target 48 Immune Surveillance	v.935001	SIGN-T48ISU-20251104-VC01	Pass	-0.20001	0.49004	Calibrator Normalized	1.17.0
B01_A3_IP03_STA	13	OID06270	P35968	KDR	0%	Olink Target 48 Immune Surveillance	v.935001	SIGN-T48ISU-20251104-VC01	Pass	0.61098	2.70656	Calibrator Normalized	1.17.0
B01_A3_IP03_STA	13	OID06271	Q15116	PDCD1	63%	Olink Target 48 Immune Surveillance	v.935001	SIGN-T48ISU-20251104-VC01	Pass	-3.03932	-3.28697	Calibrator Normalized	1.17.0
B01_A3_IP03_STA	13	OID06272	P12544	GZMA	0%	Olink Target 48 Immune Surveillance	v.935001	SIGN-T48ISU-20251104-VC01	Pass	-5.13700	1.61830	Calibrator Normalized	1.17.0
B01_A3_IP03_STA	13	OID06273	Q9NYY1	IL20	25%	Olink Target 48 Immune Surveillance	v.935001	SIGN-T48ISU-20251104-VC01	Pass	-8.26598	-7.94488	Calibrator Normalized	1.17.0
B01_A3_IP03_STA	13	OID06274	P49763	PGF	0%	Olink Target 48 Immune Surveillance	v.935001	SIGN-T48ISU-20251104-VC01	Pass	2.95282	13.36801	Calibrator Normalized	1.17.0
B01_A3_IP03_STA	13	OID06275	Q9H293	IL25	50%	Olink Target 48 Immune Surveillance	v.935001	SIGN-T48ISU-20251104-VC01	Pass	-2.16462	-1.82835	Calibrator Normalized	1.17.0
B01_A3_IP03_STA	13	OID06276	P24001	IL32	0%	Olink Target 48 Immune Surveillance	v.935001	SIGN-T48ISU-20251104-VC01	Pass	1.41889	4.60508	Calibrator Normalized	1.17.0
B01_A3_IP03_STA	13	OID06277	P01588	EPO	0%	Olink Target 48 Immune Surveillance	v.935001	SIGN-T48ISU-20251104-VC01	Pass	-3.33816	-2.58147	Calibrator Normalized	1.17.0
B01_A3_IP03_STA	13	OID06278	Q07011	TNFRSF9	0%	Olink Target 48 Immune Surveillance	v.935001	SIGN-T48ISU-20251104-VC01	Pass	-0.19962	1.31254	Calibrator Normalized	1.17.0
B01_A3_IP03_STA	13	OID06279	P01563	IFNA2	63%	Olink Target 48 Immune Surveillance	v.935001	SIGN-T48ISU-20251104-VC01	Pass	1.25900	1.01135	Calibrator Normalized	1.17.0
B01_A3_IP03_STA	13	OID06280	P24394	IL4R	0%	Olink Target 48 Immune Surveillance	v.935001	SIGN-T48ISU-20251104-VC01	Pass	0.89229	3.68669	Calibrator Normalized	1.17.0
B01_A3_IP03_STA	13	OID06281	P09341	CXCL1	0%	Olink Target 48 Immune Surveillance	v.935001	SIGN-T48ISU-20251104-VC01	Pass	2.69454	15.63894	Calibrator Normalized	1.17.0
B01_A3_IP03_STA	13	OID06282	Q6EBC2	IL31	63%	Olink Target 48 Immune Surveillance	v.935001	SIGN-T48ISU-20251104-VC01	Pass	1.17090	-0.15751	Calibrator Normalized	1.17.0
B01_A3_IP03_STA	13	OID06283	P09038	FGF2	0%	Olink Target 48 Immune Surveillance	v.935001	SIGN-T48ISU-20251104-VC01	Pass	-6.40813	6.41630	Calibrator Normalized	1.17.0
B01_A3_IP03_STA	13	OID06284	P10747	CD28	38%	Olink Target 48 Immune Surveillance	v.935001	SIGN-T48ISU-20251104-VC01	Pass	0.59389	0.69648	Calibrator Normalized	1.17.0
B01_A3_IP03_STA	13	OID06285	Q96D42	HAVCR1	13%	Olink Target 48 Immune Surveillance	v.935001	SIGN-T48ISU-20251104-VC01	Pass	2.15011	6.31230	Calibrator Normalized	1.17.0
B01_A4_IP04_SAO	19	OID06238	Q14005	IL16	25%	Olink Target 48 Immune Surveillance	v.935001	SIGN-T48ISU-20251104-VC01	Pass	-1.74810	-1.85222	Calibrator Normalized	1.17.0
B01_A4_IP04_SAO	19	OID06239	Q9Y258	CCL26	0%	Olink Target 48 Immune Surveillance	v.935001	SIGN-T48ISU-20251104-VC01	Pass	-0.45268	4.00593	Calibrator Normalized	1.17.0
B01_A4_IP04_SAO	19	OID06240	Q9GZX6	IL22	63%	Olink Target 48 Immune Surveillance	v.935001	SIGN-T48ISU-20251104-VC01	Pass	1.10460	0.16226	Calibrator Normalized	1.17.0
B01_A4_IP04_SAO	19	OID06241	P05783	KRT18	0%	Olink Target 48 Immune Surveillance	v.935001	SIGN-T48ISU-20251104-VC01	Pass	0.46029	13.61854	Calibrator Normalized	1.17.0
B01_A4_IP04_SAO	19	OID06242	P01574	IFNB1	63%	Olink Target 48 Immune Surveillance	v.935001	SIGN-T48ISU-20251104-VC01	Pass	1.14449	0.12347	Calibrator Normalized	1.17.0
B01_A4_IP04_SAO	19	OID06243	O15444	CCL25	63%	Olink Target 48 Immune Surveillance	v.935001	SIGN-T48ISU-20251104-VC01	Pass	0.22964	-0.63016	Calibrator Normalized	1.17.0
B01_A4_IP04_SAO	19	OID06245	Q9NP99	TREM1	0%	Olink Target 48 Immune Surveillance	v.935001	SIGN-T48ISU-20251104-VC01	Pass	0.47281	8.41312	Calibrator Normalized	1.17.0
B01_A4_IP04_SAO	19	OID06246	P33681	CD80	25%	Olink Target 48 Immune Surveillance	v.935001	SIGN-T48ISU-20251104-VC01	Pass	0.33443	-0.67759	Calibrator Normalized	1.17.0
B01_A4_IP04_SAO	19	OID06247	P17948	FLT1	13%	Olink Target 48 Immune Surveillance	v.935001	SIGN-T48ISU-20251104-VC01	Pass	0.31222	6.17281	Calibrator Normalized	1.17.0
B01_A4_IP04_SAO	19	OID06248	P06731	CEACAM5	38%	Olink Target 48 Immune Surveillance	v.935001	SIGN-T48ISU-20251104-VC01	Pass	-2.44119	-2.84669	Calibrator Normalized	1.17.0
B01_A4_IP04_SAO	19	OID06249	P18510	IL1RN	25%	Olink Target 48 Immune Surveillance	v.935001	SIGN-T48ISU-20251104-VC01	Pass	-0.99688	-1.16641	Calibrator Normalized	1.17.0
B01_A4_IP04_SAO	19	OID06251	P01583	IL1A	13%	Olink Target 48 Immune Surveillance	v.935001	SIGN-T48ISU-20251104-VC01	Pass	-1.07414	-1.15523	Calibrator Normalized	1.17.0
B01_A4_IP04_SAO	19	OID06252	Q9GZV9	FGF23	63%	Olink Target 48 Immune Surveillance	v.935001	SIGN-T48ISU-20251104-VC01	Pass	-0.00592	-0.62064	Calibrator Normalized	1.17.0
B01_A4_IP04_SAO	19	OID06253	P15018	LIF	0%	Olink Target 48 Immune Surveillance	v.935001	SIGN-T48ISU-20251104-VC01	Pass	-0.57837	9.76286	Calibrator Normalized	1.17.0
B01_A4_IP04_SAO	19	OID06254	Q8IU54	IFNL1	13%	Olink Target 48 Immune Surveillance	v.935001	SIGN-T48ISU-20251104-VC01	Pass	0.36505	7.56362	Calibrator Normalized	1.17.0
B01_A4_IP04_SAO	19	OID06255	Q9UHD0	IL19	0%	Olink Target 48 Immune Surveillance	v.935001	SIGN-T48ISU-20251104-VC01	Pass	0.27636	3.34748	Calibrator Normalized	1.17.0
B01_A4_IP04_SAO	19	OID06256	P43489	TNFRSF4	13%	Olink Target 48 Immune Surveillance	v.935001	SIGN-T48ISU-20251104-VC01	Pass	0.31557	1.20133	Calibrator Normalized	1.17.0
B01_A4_IP04_SAO	19	OID06258	Q9NSA1	FGF21	0%	Olink Target 48 Immune Surveillance	v.935001	SIGN-T48ISU-20251104-VC01	Pass	-0.02454	3.20663	Calibrator Normalized	1.17.0
B01_A4_IP04_SAO	19	OID06259	Q92583	CCL17	0%	Olink Target 48 Immune Surveillance	v.935001	SIGN-T48ISU-20251104-VC01	Pass	-1.66041	0.30151	Calibrator Normalized	1.17.0
B01_A4_IP04_SAO	19	OID06260	P48023	FASLG	63%	Olink Target 48 Immune Surveillance	v.935001	SIGN-T48ISU-20251104-VC01	Pass	2.05017	1.89788	Calibrator Normalized	1.17.0
B01_A4_IP04_SAO	19	OID06261	P78556	CCL20	0%	Olink Target 48 Immune Surveillance	v.935001	SIGN-T48ISU-20251104-VC01	Pass	0.60392	9.99665	Calibrator Normalized	1.17.0
B01_A4_IP04_SAO	19	OID06262	Q8TAD2	IL17D	25%	Olink Target 48 Immune Surveillance	v.935001	SIGN-T48ISU-20251104-VC01	Pass	-0.40994	-0.31595	Calibrator Normalized	1.17.0
B01_A4_IP04_SAO	19	OID06263	O43927	CXCL13	25%	Olink Target 48 Immune Surveillance	v.935001	SIGN-T48ISU-20251104-VC01	Pass	-1.57415	-1.22623	Calibrator Normalized	1.17.0
B01_A4_IP04_SAO	19	OID06264	P18627	LAG3	13%	Olink Target 48 Immune Surveillance	v.935001	SIGN-T48ISU-20251104-VC01	Pass	0.08914	0.39172	Calibrator Normalized	1.17.0
B01_A4_IP04_SAO	19	OID06265	P15514	AREG	0%	Olink Target 48 Immune Surveillance	v.935001	SIGN-T48ISU-20251104-VC01	Pass	0.94302	11.55453	Calibrator Normalized	1.17.0
B01_A4_IP04_SAO	19	OID06266	P10144	GZMB	25%	Olink Target 48 Immune Surveillance	v.935001	SIGN-T48ISU-20251104-VC01	Pass	1.03255	1.81717	Calibrator Normalized	1.17.0
B01_A4_IP04_SAO	19	OID06268	P05113	IL5	63%	Olink Target 48 Immune Surveillance	v.935001	SIGN-T48ISU-20251104-VC01	Pass	0.18454	-0.84367	Calibrator Normalized	1.17.0
B01_A4_IP04_SAO	19	OID06269	O43557	TNFSF14	0%	Olink Target 48 Immune Surveillance	v.935001	SIGN-T48ISU-20251104-VC01	Pass	-0.20001	-0.04515	Calibrator Normalized	1.17.0
B01_A4_IP04_SAO	19	OID06270	P35968	KDR	0%	Olink Target 48 Immune Surveillance	v.935001	SIGN-T48ISU-20251104-VC01	Pass	0.61098	1.80213	Calibrator Normalized	1.17.0
B01_A4_IP04_SAO	19	OID06271	Q15116	PDCD1	63%	Olink Target 48 Immune Surveillance	v.935001	SIGN-T48ISU-20251104-VC01	Pass	-3.03932	-3.09096	Calibrator Normalized	1.17.0
B01_A4_IP04_SAO	19	OID06272	P12544	GZMA	0%	Olink Target 48 Immune Surveillance	v.935001	SIGN-T48ISU-20251104-VC01	Pass	-5.13700	0.73631	Calibrator Normalized	1.17.0
B01_A4_IP04_SAO	19	OID06273	Q9NYY1	IL20	25%	Olink Target 48 Immune Surveillance	v.935001	SIGN-T48ISU-20251104-VC01	Pass	-8.26598	-8.28776	Calibrator Normalized	1.17.0
B01_A4_IP04_SAO	19	OID06274	P49763	PGF	0%	Olink Target 48 Immune Surveillance	v.935001	SIGN-T48ISU-20251104-VC01	Pass	2.95282	12.87285	Calibrator Normalized	1.17.0
B01_A4_IP04_SAO	19	OID06275	Q9H293	IL25	50%	Olink Target 48 Immune Surveillance	v.935001	SIGN-T48ISU-20251104-VC01	Pass	-2.16462	-2.23603	Calibrator Normalized	1.17.0
B01_A4_IP04_SAO	19	OID06276	P24001	IL32	0%	Olink Target 48 Immune Surveillance	v.935001	SIGN-T48ISU-20251104-VC01	Pass	1.41889	2.11447	Calibrator Normalized	1.17.0
B01_A4_IP04_SAO	19	OID06277	P01588	EPO	0%	Olink Target 48 Immune Surveillance	v.935001	SIGN-T48ISU-20251104-VC01	Pass	-3.33816	-2.36565	Calibrator Normalized	1.17.0
B01_A4_IP04_SAO	19	OID06278	Q07011	TNFRSF9	0%	Olink Target 48 Immune Surveillance	v.935001	SIGN-T48ISU-20251104-VC01	Pass	-0.19962	0.34223	Calibrator Normalized	1.17.0
B01_A4_IP04_SAO	19	OID06279	P01563	IFNA2	63%	Olink Target 48 Immune Surveillance	v.935001	SIGN-T48ISU-20251104-VC01	Pass	1.25900	No Data	Calibrator Normalized	1.17.0
B01_A4_IP04_SAO	19	OID06280	P24394	IL4R	0%	Olink Target 48 Immune Surveillance	v.935001	SIGN-T48ISU-20251104-VC01	Pass	0.89229	1.92582	Calibrator Normalized	1.17.0
B01_A4_IP04_SAO	19	OID06281	P09341	CXCL1	0%	Olink Target 48 Immune Surveillance	v.935001	SIGN-T48ISU-20251104-VC01	Pass	2.69454	16.67236	Calibrator Normalized	1.17.0
B01_A4_IP04_SAO	19	OID06282	Q6EBC2	IL31	63%	Olink Target 48 Immune Surveillance	v.935001	SIGN-T48ISU-20251104-VC01	Pass	1.17090	0.36555	Calibrator Normalized	1.17.0
B01_A4_IP04_SAO	19	OID06283	P09038	FGF2	0%	Olink Target 48 Immune Surveillance	v.935001	SIGN-T48ISU-20251104-VC01	Pass	-6.40813	6.70865	Calibrator Normalized	1.17.0
B01_A4_IP04_SAO	19	OID06284	P10747	CD28	38%	Olink Target 48 Immune Surveillance	v.935001	SIGN-T48ISU-20251104-VC01	Pass	0.59389	0.76956	Calibrator Normalized	1.17.0
B01_A4_IP04_SAO	19	OID06285	Q96D42	HAVCR1	13%	Olink Target 48 Immune Surveillance	v.935001	SIGN-T48ISU-20251104-VC01	Pass	2.15011	5.12892	Calibrator Normalized	1.17.0
B01_A5_IP04_STAO	25	OID06238	Q14005	IL16	25%	Olink Target 48 Immune Surveillance	v.935001	SIGN-T48ISU-20251104-VC01	Pass	-1.74810	-1.86654	Calibrator Normalized	1.17.0
B01_A5_IP04_STAO	25	OID06239	Q9Y258	CCL26	0%	Olink Target 48 Immune Surveillance	v.935001	SIGN-T48ISU-20251104-VC01	Pass	-0.45268	2.71853	Calibrator Normalized	1.17.0
B01_A5_IP04_STAO	25	OID06240	Q9GZX6	IL22	63%	Olink Target 48 Immune Surveillance	v.935001	SIGN-T48ISU-20251104-VC01	Pass	1.10460	0.47178	Calibrator Normalized	1.17.0
B01_A5_IP04_STAO	25	OID06241	P05783	KRT18	0%	Olink Target 48 Immune Surveillance	v.935001	SIGN-T48ISU-20251104-VC01	Pass	0.46029	13.31291	Calibrator Normalized	1.17.0
B01_A5_IP04_STAO	25	OID06242	P01574	IFNB1	63%	Olink Target 48 Immune Surveillance	v.935001	SIGN-T48ISU-20251104-VC01	Pass	1.14449	0.97852	Calibrator Normalized	1.17.0
B01_A5_IP04_STAO	25	OID06243	O15444	CCL25	63%	Olink Target 48 Immune Surveillance	v.935001	SIGN-T48ISU-20251104-VC01	Pass	0.22964	-0.72178	Calibrator Normalized	1.17.0
B01_A5_IP04_STAO	25	OID06245	Q9NP99	TREM1	0%	Olink Target 48 Immune Surveillance	v.935001	SIGN-T48ISU-20251104-VC01	Pass	0.47281	7.21574	Calibrator Normalized	1.17.0
B01_A5_IP04_STAO	25	OID06246	P33681	CD80	25%	Olink Target 48 Immune Surveillance	v.935001	SIGN-T48ISU-20251104-VC01	Pass	0.33443	-0.23129	Calibrator Normalized	1.17.0
B01_A5_IP04_STAO	25	OID06247	P17948	FLT1	13%	Olink Target 48 Immune Surveillance	v.935001	SIGN-T48ISU-20251104-VC01	Pass	0.31222	6.52762	Calibrator Normalized	1.17.0
B01_A5_IP04_STAO	25	OID06248	P06731	CEACAM5	38%	Olink Target 48 Immune Surveillance	v.935001	SIGN-T48ISU-20251104-VC01	Pass	-2.44119	-2.57857	Calibrator Normalized	1.17.0
B01_A5_IP04_STAO	25	OID06249	P18510	IL1RN	25%	Olink Target 48 Immune Surveillance	v.935001	SIGN-T48ISU-20251104-VC01	Pass	-0.99688	-0.67630	Calibrator Normalized	1.17.0
B01_A5_IP04_STAO	25	OID06251	P01583	IL1A	13%	Olink Target 48 Immune Surveillance	v.935001	SIGN-T48ISU-20251104-VC01	Pass	-1.07414	-0.99585	Calibrator Normalized	1.17.0
B01_A5_IP04_STAO	25	OID06252	Q9GZV9	FGF23	63%	Olink Target 48 Immune Surveillance	v.935001	SIGN-T48ISU-20251104-VC01	Pass	-0.00592	-0.44751	Calibrator Normalized	1.17.0
B01_A5_IP04_STAO	25	OID06253	P15018	LIF	0%	Olink Target 48 Immune Surveillance	v.935001	SIGN-T48ISU-20251104-VC01	Pass	-0.57837	10.26379	Calibrator Normalized	1.17.0
B01_A5_IP04_STAO	25	OID06254	Q8IU54	IFNL1	13%	Olink Target 48 Immune Surveillance	v.935001	SIGN-T48ISU-20251104-VC01	Pass	0.36505	8.12109	Calibrator Normalized	1.17.0
B01_A5_IP04_STAO	25	OID06255	Q9UHD0	IL19	0%	Olink Target 48 Immune Surveillance	v.935001	SIGN-T48ISU-20251104-VC01	Pass	0.27636	0.60852	Calibrator Normalized	1.17.0
B01_A5_IP04_STAO	25	OID06256	P43489	TNFRSF4	13%	Olink Target 48 Immune Surveillance	v.935001	SIGN-T48ISU-20251104-VC01	Pass	0.31557	0.21899	Calibrator Normalized	1.17.0
B01_A5_IP04_STAO	25	OID06258	Q9NSA1	FGF21	0%	Olink Target 48 Immune Surveillance	v.935001	SIGN-T48ISU-20251104-VC01	Pass	-0.02454	3.26309	Calibrator Normalized	1.17.0
B01_A5_IP04_STAO	25	OID06259	Q92583	CCL17	0%	Olink Target 48 Immune Surveillance	v.935001	SIGN-T48ISU-20251104-VC01	Pass	-1.66041	0.20530	Calibrator Normalized	1.17.0
B01_A5_IP04_STAO	25	OID06260	P48023	FASLG	63%	Olink Target 48 Immune Surveillance	v.935001	SIGN-T48ISU-20251104-VC01	Pass	2.05017	1.75635	Calibrator Normalized	1.17.0
B01_A5_IP04_STAO	25	OID06261	P78556	CCL20	0%	Olink Target 48 Immune Surveillance	v.935001	SIGN-T48ISU-20251104-VC01	Pass	0.60392	9.00622	Calibrator Normalized	1.17.0
B01_A5_IP04_STAO	25	OID06262	Q8TAD2	IL17D	25%	Olink Target 48 Immune Surveillance	v.935001	SIGN-T48ISU-20251104-VC01	Pass	-0.40994	-0.88686	Calibrator Normalized	1.17.0
B01_A5_IP04_STAO	25	OID06263	O43927	CXCL13	25%	Olink Target 48 Immune Surveillance	v.935001	SIGN-T48ISU-20251104-VC01	Pass	-1.57415	-1.43716	Calibrator Normalized	1.17.0
B01_A5_IP04_STAO	25	OID06264	P18627	LAG3	13%	Olink Target 48 Immune Surveillance	v.935001	SIGN-T48ISU-20251104-VC01	Pass	0.08914	1.05889	Calibrator Normalized	1.17.0
B01_A5_IP04_STAO	25	OID06265	P15514	AREG	0%	Olink Target 48 Immune Surveillance	v.935001	SIGN-T48ISU-20251104-VC01	Pass	0.94302	11.42798	Calibrator Normalized	1.17.0
B01_A5_IP04_STAO	25	OID06266	P10144	GZMB	25%	Olink Target 48 Immune Surveillance	v.935001	SIGN-T48ISU-20251104-VC01	Pass	1.03255	0.96974	Calibrator Normalized	1.17.0
B01_A5_IP04_STAO	25	OID06268	P05113	IL5	63%	Olink Target 48 Immune Surveillance	v.935001	SIGN-T48ISU-20251104-VC01	Pass	0.18454	-0.01299	Calibrator Normalized	1.17.0
B01_A5_IP04_STAO	25	OID06269	O43557	TNFSF14	0%	Olink Target 48 Immune Surveillance	v.935001	SIGN-T48ISU-20251104-VC01	Pass	-0.20001	0.00633	Calibrator Normalized	1.17.0
B01_A5_IP04_STAO	25	OID06270	P35968	KDR	0%	Olink Target 48 Immune Surveillance	v.935001	SIGN-T48ISU-20251104-VC01	Pass	0.61098	1.18066	Calibrator Normalized	1.17.0
B01_A5_IP04_STAO	25	OID06271	Q15116	PDCD1	63%	Olink Target 48 Immune Surveillance	v.935001	SIGN-T48ISU-20251104-VC01	Pass	-3.03932	-3.10213	Calibrator Normalized	1.17.0
B01_A5_IP04_STAO	25	OID06272	P12544	GZMA	0%	Olink Target 48 Immune Surveillance	v.935001	SIGN-T48ISU-20251104-VC01	Pass	-5.13700	-2.30451	Calibrator Normalized	1.17.0
B01_A5_IP04_STAO	25	OID06273	Q9NYY1	IL20	25%	Olink Target 48 Immune Surveillance	v.935001	SIGN-T48ISU-20251104-VC01	Pass	-8.26598	-7.91591	Calibrator Normalized	1.17.0
B01_A5_IP04_STAO	25	OID06274	P49763	PGF	0%	Olink Target 48 Immune Surveillance	v.935001	SIGN-T48ISU-20251104-VC01	Pass	2.95282	12.84965	Calibrator Normalized	1.17.0
B01_A5_IP04_STAO	25	OID06275	Q9H293	IL25	50%	Olink Target 48 Immune Surveillance	v.935001	SIGN-T48ISU-20251104-VC01	Pass	-2.16462	-2.20156	Calibrator Normalized	1.17.0
B01_A5_IP04_STAO	25	OID06276	P24001	IL32	0%	Olink Target 48 Immune Surveillance	v.935001	SIGN-T48ISU-20251104-VC01	Pass	1.41889	1.73793	Calibrator Normalized	1.17.0
B01_A5_IP04_STAO	25	OID06277	P01588	EPO	0%	Olink Target 48 Immune Surveillance	v.935001	SIGN-T48ISU-20251104-VC01	Pass	-3.33816	-2.59402	Calibrator Normalized	1.17.0
B01_A5_IP04_STAO	25	OID06278	Q07011	TNFRSF9	0%	Olink Target 48 Immune Surveillance	v.935001	SIGN-T48ISU-20251104-VC01	Pass	-0.19962	0.45780	Calibrator Normalized	1.17.0
B01_A5_IP04_STAO	25	OID06279	P01563	IFNA2	63%	Olink Target 48 Immune Surveillance	v.935001	SIGN-T48ISU-20251104-VC01	Pass	1.25900	No Data	Calibrator Normalized	1.17.0
B01_A5_IP04_STAO	25	OID06280	P24394	IL4R	0%	Olink Target 48 Immune Surveillance	v.935001	SIGN-T48ISU-20251104-VC01	Pass	0.89229	2.03309	Calibrator Normalized	1.17.0
B01_A5_IP04_STAO	25	OID06281	P09341	CXCL1	0%	Olink Target 48 Immune Surveillance	v.935001	SIGN-T48ISU-20251104-VC01	Pass	2.69454	15.95979	Calibrator Normalized	1.17.0
B01_A5_IP04_STAO	25	OID06282	Q6EBC2	IL31	63%	Olink Target 48 Immune Surveillance	v.935001	SIGN-T48ISU-20251104-VC01	Pass	1.17090	0.74087	Calibrator Normalized	1.17.0
B01_A5_IP04_STAO	25	OID06283	P09038	FGF2	0%	Olink Target 48 Immune Surveillance	v.935001	SIGN-T48ISU-20251104-VC01	Pass	-6.40813	6.61097	Calibrator Normalized	1.17.0
B01_A5_IP04_STAO	25	OID06284	P10747	CD28	38%	Olink Target 48 Immune Surveillance	v.935001	SIGN-T48ISU-20251104-VC01	Pass	0.59389	0.28878	Calibrator Normalized	1.17.0
B01_A5_IP04_STAO	25	OID06285	Q96D42	HAVCR1	13%	Olink Target 48 Immune Surveillance	v.935001	SIGN-T48ISU-20251104-VC01	Pass	2.15011	4.31872	Calibrator Normalized	1.17.0
