## Supplementary data file S4 for "Immune reprogramming of 3D tumor models via optoporation-mediated targeted gene delivery to macrophages"

	p_val	avg_log2FC	pct.1	pct.2	p_val_adj	cluster	gene
1	1.13214679057946e-19	1.24566072129533	0.992	0.728	3.7969939062454e-15	0	CCL2
2	4.78985858631481e-18	1.39023076645743	0.811	0.394	1.60642277267826e-13	0	IL1B
3	4.6876429148138e-08	0.891859702432302	0.746	0.492	0.00157214168077025	0	CXCL3
4	3.31211531166786e-06	1.57560870649767	0.303	0.122	0.111081723322717	0	DUSP2
5	5.93332925273728e-06	0.859341179533754	0.549	0.353	0.198991996478303	0	CCL3L1
6	4.47779326143171e-05	1.12332717987443	0.279	0.122	1	0	CD40
7	0.00021329635691337	1.08862505315938	0.369	0.223	1	0	CCL4L2
8	0.000232995598553098	0.924783123743614	0.369	0.209	1	0	FAM213A
9	0.00237738934382717	0.92616573583778	0.492	0.386	1	0	FOLR2
10	0.00394376909310082	0.920218130794211	0.262	0.152	1	0	YIPF6
11	2.73046451848278e-12	1.15637264161027	0.81	0.472	9.15743190208754e-08	1	PDK4
12	1.30801736244646e-11	1.17813990826089	0.727	0.39	4.38682863017294e-07	1	F13A1
13	2.13653294660903e-06	1.57216331813033	0.405	0.203	0.0716550419633737	1	S100A8
14	6.62558586032123e-06	1.48487898266679	0.331	0.16	0.222208898583454	1	ADNP
15	3.96275478728955e-05	1.21325444393868	0.306	0.144	1	1	SORT1
16	7.32032208275711e-05	1.35585830424515	0.264	0.117	1	1	POU2F2
17	0.000145510047213738	1.18059755152422	0.306	0.154	1	1	RBL2
18	0.000246882524900888	1.3365362004044	0.306	0.163	1	1	RALGAPA2
19	0.000361062774374032	1.16001203614858	0.306	0.165	1	1	KLF9
20	0.000434653075110533	1.22503553626181	0.314	0.176	1	1	OSBPL9
21	0.000481718478488558	1.15299609758276	0.302	0.15	1	2	CEP57
22	0.000503242595620964	1.22265059592932	0.323	0.175	1	2	SMG7
23	0.000515605213667168	1.27073286351388	0.281	0.137	1	2	ADGRE5
24	0.000695100961525564	1.52168077838201	0.312	0.168	1	2	FOXJ3
25	0.00143767687625786	1.16723201411889	0.25	0.122	1	2	LATS1
26	0.00407180374876888	1.03433457169345	0.271	0.147	1	2	AGO2
27	0.00552466256781153	1.98805619474032	0.26	0.147	1	2	MGST1
28	0.00575888393942777	1.0721803275023	0.26	0.147	1	2	GCLC
29	0.00809925215984442	1.14613190911581	0.302	0.183	1	2	LRRC59
30	0.00967004325197041	1.13138421838243	0.26	0.16	1	2	SLC40A1
31	3.14148202454744e-34	2.95329762900786	0.688	0.095	1.05359024139272e-29	3	CD52
32	2.88974843842794e-11	1.27306557801696	0.9	0.634	9.69163831279961e-07	3	APOC1
33	6.43045224588375e-07	1.58117696383344	0.412	0.171	0.0215664507422449	3	CES1
34	1.27919007608927e-06	1.23287526240553	0.45	0.193	0.0429014767718818	3	SDC4
35	3.17053031526552e-06	1.25983532074874	0.312	0.107	0.106333245713375	3	AQP9
36	9.06306514188787e-06	1.44382996963622	0.338	0.134	0.303957078728635	3	LSP1
37	8.82320275104706e-05	1.1623966548111	0.4	0.2	1	3	FCGR1A
38	8.95664606019698e-05	1.93089239836791	0.25	0.095	1	3	HAMP
39	0.000207417263414492	1.40399477563046	0.3	0.134	1	3	FDX1
40	0.0011451021536925	1.14713438405235	0.275	0.132	1	3	PIGBOS1
41	3.85714808441461e-10	1.36647599218961	0.761	0.453	1.29361032455097e-05	4	IL1B
42	1.28625733673684e-09	1.66433308312932	0.563	0.236	4.31384985594802e-05	4	AP003354.2
43	6.76659544404007e-07	1.29953856372697	0.704	0.461	0.0226938078002216	4	NFKB1
44	1.66499070664106e-05	1.65968537146001	0.296	0.11	0.55840458319328	4	FOSB
45	1.92306793189744e-05	1.63523167619406	0.254	0.084	0.644958522999765	4	PTGS2
46	4.64087509568758e-05	1.47024891515492	0.282	0.107	1	4	KHSRP
47	0.000118445112070303	1.36643293637792	0.366	0.179	1	4	ARID5A
48	0.000339001639069295	1.35419444932335	0.254	0.105	1	4	FAM20C
49	0.000439925490268604	1.34062204860859	0.282	0.126	1	4	LYRM4
50	0.000750739740576443	1.4003088508794	0.254	0.112	1	4	SLC39A8
